# SLAMseq reveals transfer of RNA from liver to kidney in the mouse

**DOI:** 10.1101/2024.05.16.594511

**Authors:** Robert W Hunter, Jialin Sun, Trecia Palmer, Matthew A Bailey, Neeraj Dhaun, Amy Buck, James W Dear

**Affiliations:** Edinburgh Kidney Research Group, Centre for Cardiovascular Science, Queen’s Medical Research Institute, University of Edinburgh, Edinburgh Bioquarter, Edinburgh EH16 4TJ; Department of Renal Medicine, Royal Infirmary of Edinburgh, Edinburgh Bioquarter, Edinburgh EH16 4SA; Department of Pharmacy, the Affiliated Hospital of Qingdao University, Qingdao 266003, China; Centre for Immunity, Infection and Evolution, University of Edinburgh, Ashworth Laboratories, Charlotte Auerbach Road, Edinburgh EH9 3FL

**Keywords:** Extracellular RNA, exRNA, SLAMseq, liver injury

## Abstract

Extracellular RNA (exRNA) mediates intercellular communication in plants and lower animals; whether it serves a signalling function in mammals is controversial. Reductionist experiments, in which a single RNA is over-expressed or tagged, have shown RNA transfer between tissues but these may not be relevant to normal physiology. For example, the microRNA miR-122 is released from injured hepatocytes and is taken up by kidney cells. We sought to determine the scale of RNA transfer between liver and kidney through the metabolic labelling of RNA in mice. We used 4-thiouracil to specifically label RNA in hepatocytes then detected labelled (thiolated) RNA in the kidney using SLAMseq: SH-Linked Alkylation for the Metabolic sequencing of RNA. In the kidney, mRNA labelling was detected in 5% of all kidney transcripts under healthy conditions and was increased to 34% of kidney transcripts after acute hepatocellular injury. Labelling was evident in kidney transcripts mapping to known hepatocyte marker genes, to a greater extent than those mapping to markers of other cell types. Labelled small RNA was not detected in kidney tissue. Our results are consistent with the transfer of RNA from liver to kidney; this transfer is augmented in liver injury.
