## Supplemental table S1 for "SLAMseq reveals transfer of RNA from liver to kidney in the mouse"

subject_name	sex	age	strain	cre	4TU	group
S1	m	9m 22d	floxed-stop-UPRT	1	1	labelling
S2	m	8m 18d	floxed-stop-UPRT	1	1	labelling
S3	f	8m 18d	floxed-stop-UPRT	1	1	labelling
S4	m	4m 24d	wild-type	0	1	UPRT neg
S5	m	4m 24d	wild-type	0	1	UPRT neg
S6	m	4m 24d	wild-type	0	1	UPRT neg
S7	m	4m 22d	floxed-stop-UPRT	0	0	4TU neg
S8	m	4m 30d	floxed-stop-UPRT	0	1	cre neg
S9	m	4m 30d	floxed-stop-UPRT	0	1	cre neg
S10	m	4m 21d	floxed-stop-UPRT	0	1	cre neg
S11	m	4m 21d	floxed-stop-UPRT	0	0	4TU neg
S12	m	4m 21d	floxed-stop-UPRT	0	0	4TU neg
