## Supplemental table S2 for "SLAMseq reveals transfer of RNA from liver to kidney in the mouse"

subject	sex	age_days	group_description	Cre	APAP	4TU	4sU
1	m	67	unlabelled	0	0	0	0
2	m	108	unlabelled	0	0	0	0
3	m	102	unlabelled	0	0	0	0
4	m	100	labelled in injury	1	1	1	0
5	m	100	labelled in injury	1	1	1	0
6	m	100	labelled in injury	1	1	1	0
7	m	100	labelled in injury	1	1	1	0
8	m	165	labelled in injury	1	1	1	0
9	m	165	labelled in injury	1	1	1	0
11	m	186	labelled in health	1	0	1	0
12	m	186	labelled in health	1	0	1	0
13	m	148	labelled in health	1	0	1	0
14	m	148	labelled in health	1	0	1	0
15	m	95	labelled in health	1	0	1	0
16	m	95	labelled in health	1	0	1	0
17	m	114	cre neg	0	0	1	0
18	m	245	cre neg	0	0	1	0
19	m	245	cre neg	0	0	1	0
20	m	67	cre neg	0	0	1	0
21	m	67	cre neg	0	0	1	0
22	m	77	4sU	0	0	0	1
23	m	77	4sU	0	0	0	1
24	m	67	4sU	0	0	0	1
