## Supplemental table S5 for "SLAMseq reveals transfer of RNA from liver to kidney in the mouse"

gene_name	group	tissue
0610037L13Rik	RNA labelling group	liver
1110004E09Rik	RNA labelling group	liver
1110008P14Rik	RNA labelling group	liver
1110032A03Rik	RNA labelling group	liver
1110037F02Rik	RNA labelling group	liver
1110038B12Rik	RNA labelling group	liver
1190002N15Rik	RNA labelling group	liver
1190005I06Rik	RNA labelling group	liver
1700017B05Rik	RNA labelling group	liver
1700020I14Rik	RNA labelling group	liver
1700024P16Rik	RNA labelling group	liver
1700061I17Rik	RNA labelling group	liver
1700066M21Rik	RNA labelling group	liver
2210417A02Rik	RNA labelling group	liver
2310033P09Rik	RNA labelling group	liver
2410015M20Rik	RNA labelling group	liver
2410131K14Rik	RNA labelling group	liver
2700062C07Rik	RNA labelling group	liver
2700097O09Rik	RNA labelling group	liver
3110040N11Rik	RNA labelling group	liver
3110043O21Rik	RNA labelling group	liver
4930430F08Rik	RNA labelling group	liver
4930581F22Rik	RNA labelling group	liver
9030617O03Rik	RNA labelling group	liver
9030624J02Rik	RNA labelling group	liver
9130011E15Rik	RNA labelling group	liver
A830010M20Rik	RNA labelling group	liver
A930011G23Rik	RNA labelling group	liver
AA415398	RNA labelling group	liver
AI661453	RNA labelling group	liver
AW554918	RNA labelling group	liver
Aaas	RNA labelling group	liver
Aak1	RNA labelling group	liver
Aasdh	RNA labelling group	liver
Abca2	RNA labelling group	liver
Abca6	RNA labelling group	liver
Abcb1a	RNA labelling group	liver
Abcb6	RNA labelling group	liver
Abcb8	RNA labelling group	liver
Abcd4	RNA labelling group	liver
Abcf1	RNA labelling group	liver
Abcf2	RNA labelling group	liver
Abcf3	RNA labelling group	liver
Abcg3	RNA labelling group	liver
Abhd1	RNA labelling group	liver
Abhd12	RNA labelling group	liver
Abhd3	RNA labelling group	liver
Abhd4	RNA labelling group	liver
Abtb1	RNA labelling group	liver
Abtb2	RNA labelling group	liver
Acer3	RNA labelling group	liver
Acot1	RNA labelling group	liver
Acot2	RNA labelling group	liver
Acp5	RNA labelling group	liver
Acpp	RNA labelling group	liver
Acsf3	RNA labelling group	liver
Acyp2	RNA labelling group	liver
Adam10	RNA labelling group	liver
Adam11	RNA labelling group	liver
Adam9	RNA labelling group	liver
Adamts2	RNA labelling group	liver
Adat1	RNA labelling group	liver
Adck2	RNA labelling group	liver
Adck5	RNA labelling group	liver
Adgra3	RNA labelling group	liver
Adora1	RNA labelling group	liver
Adprm	RNA labelling group	liver
Ago3	RNA labelling group	liver
Agps	RNA labelling group	liver
Agrn	RNA labelling group	liver
Agt	RNA labelling group	liver
Ahsa2	RNA labelling group	liver
Aig1	RNA labelling group	liver
Akap7	RNA labelling group	liver
Akr1b3	RNA labelling group	liver
Aldoc	RNA labelling group	liver
Alg3	RNA labelling group	liver
Alg5	RNA labelling group	liver
Alg8	RNA labelling group	liver
Alg9	RNA labelling group	liver
Alkbh6	RNA labelling group	liver
Alkbh7	RNA labelling group	liver
Ambra1	RNA labelling group	liver
Amdhd2	RNA labelling group	liver
Amica1	RNA labelling group	liver
Amigo1	RNA labelling group	liver
Amotl2	RNA labelling group	liver
Ampd2	RNA labelling group	liver
Anapc15	RNA labelling group	liver
Anapc7	RNA labelling group	liver
Angptl6	RNA labelling group	liver
Ankrd24	RNA labelling group	liver
Ano10	RNA labelling group	liver
Anxa2	RNA labelling group	liver
Ap1g2	RNA labelling group	liver
Ap2a1	RNA labelling group	liver
Ap2a2	RNA labelling group	liver
Ap2b1	RNA labelling group	liver
Ap5m1	RNA labelling group	liver
Ap5z1	RNA labelling group	liver
Aph1b	RNA labelling group	liver
Apip	RNA labelling group	liver
Apmap	RNA labelling group	liver
Apoc2	RNA labelling group	liver
Apol9a	RNA labelling group	liver
Apool	RNA labelling group	liver
App	RNA labelling group	liver
Aprt	RNA labelling group	liver
Aqr	RNA labelling group	liver
Ar	RNA labelling group	liver
Arf3	RNA labelling group	liver
Arfgap1	RNA labelling group	liver
Arhgap23	RNA labelling group	liver
Arl3	RNA labelling group	liver
Armc8	RNA labelling group	liver
Armcx3	RNA labelling group	liver
Armt1	RNA labelling group	liver
Arrdc1	RNA labelling group	liver
Arsg	RNA labelling group	liver
Arsk	RNA labelling group	liver
Asah1	RNA labelling group	liver
Ascc1	RNA labelling group	liver
Asf1a	RNA labelling group	liver
Atad2b	RNA labelling group	liver
Atg4a	RNA labelling group	liver
Atg7	RNA labelling group	liver
Atn1	RNA labelling group	liver
Atp11b	RNA labelling group	liver
Atp13a2	RNA labelling group	liver
Atp23	RNA labelling group	liver
Atp4a	RNA labelling group	liver
Atp5e	RNA labelling group	liver
Atp6v0c	RNA labelling group	liver
Atp6v1h	RNA labelling group	liver
Atp7a	RNA labelling group	liver
Atp8b5	RNA labelling group	liver
Atrnl1	RNA labelling group	liver
Atxn1l	RNA labelling group	liver
Atxn7l1	RNA labelling group	liver
B3galnt2	RNA labelling group	liver
B3galt1	RNA labelling group	liver
BC024139	RNA labelling group	liver
BC037034	RNA labelling group	liver
Bach1	RNA labelling group	liver
Bad	RNA labelling group	liver
Bag2	RNA labelling group	liver
Bag6	RNA labelling group	liver
Bahd1	RNA labelling group	liver
Baz2a	RNA labelling group	liver
Bbip1	RNA labelling group	liver
Bbs4	RNA labelling group	liver
Bcap29	RNA labelling group	liver
Bcar1	RNA labelling group	liver
Bccip	RNA labelling group	liver
Bckdk	RNA labelling group	liver
Bcl10	RNA labelling group	liver
Bco1	RNA labelling group	liver
Bgn	RNA labelling group	liver
Bin3	RNA labelling group	liver
Birc2	RNA labelling group	liver
Bivm	RNA labelling group	liver
Blm	RNA labelling group	liver
Bloc1s2	RNA labelling group	liver
Bmi1	RNA labelling group	liver
Bmpr1a	RNA labelling group	liver
Bod1l	RNA labelling group	liver
Bok	RNA labelling group	liver
Bpgm	RNA labelling group	liver
Brd7	RNA labelling group	liver
Brpf3	RNA labelling group	liver
Bsdc1	RNA labelling group	liver
Btrc	RNA labelling group	liver
Bzw2	RNA labelling group	liver
C030006K11Rik	RNA labelling group	liver
C1rb	RNA labelling group	liver
C330018D20Rik	RNA labelling group	liver
C330021F23Rik	RNA labelling group	liver
C4a	RNA labelling group	liver
CH25-588N10.2	RNA labelling group	liver
Caap1	RNA labelling group	liver
Cacybp	RNA labelling group	liver
Cadm4	RNA labelling group	liver
Camk2b	RNA labelling group	liver
Camta1	RNA labelling group	liver
Capn10	RNA labelling group	liver
Card19	RNA labelling group	liver
Cars2	RNA labelling group	liver
Caskin2	RNA labelling group	liver
Cast	RNA labelling group	liver
Cbwd1	RNA labelling group	liver
Cby1	RNA labelling group	liver
Ccdc157	RNA labelling group	liver
Ccdc163	RNA labelling group	liver
Ccdc171	RNA labelling group	liver
Ccdc28a	RNA labelling group	liver
Ccdc32	RNA labelling group	liver
Ccdc43	RNA labelling group	liver
Ccdc91	RNA labelling group	liver
Ccl25	RNA labelling group	liver
Ccnh	RNA labelling group	liver
Ccpg1os	RNA labelling group	liver
Cd276	RNA labelling group	liver
Cd63	RNA labelling group	liver
Cd9	RNA labelling group	liver
Cda	RNA labelling group	liver
Cdc16	RNA labelling group	liver
Cdc34	RNA labelling group	liver
Cdc34b	RNA labelling group	liver
Cdc40	RNA labelling group	liver
Cdc42bpg	RNA labelling group	liver
Cdc42se1	RNA labelling group	liver
Cdc42se2	RNA labelling group	liver
Cdcp1	RNA labelling group	liver
Cdipt	RNA labelling group	liver
Cdk10	RNA labelling group	liver
Cdk12	RNA labelling group	liver
Cdk19	RNA labelling group	liver
Cdk4	RNA labelling group	liver
Cdk5	RNA labelling group	liver
Cdk9	RNA labelling group	liver
Cdkn2aipnl	RNA labelling group	liver
Cdyl2	RNA labelling group	liver
Cebpe	RNA labelling group	liver
Cebpzos	RNA labelling group	liver
Cecr2	RNA labelling group	liver
Cela1	RNA labelling group	liver
Celsr1	RNA labelling group	liver
Cenpc1	RNA labelling group	liver
Cenpl	RNA labelling group	liver
Cep104	RNA labelling group	liver
Cep120	RNA labelling group	liver
Cep350	RNA labelling group	liver
Cep57	RNA labelling group	liver
Cep63	RNA labelling group	liver
Cep68	RNA labelling group	liver
Cep78	RNA labelling group	liver
Ces2g	RNA labelling group	liver
Cetn3	RNA labelling group	liver
Cfap126	RNA labelling group	liver
Cfhr2	RNA labelling group	liver
Chchd4	RNA labelling group	liver
Chchd6	RNA labelling group	liver
Chka	RNA labelling group	liver
Chmp6	RNA labelling group	liver
Chmp7	RNA labelling group	liver
Chrd	RNA labelling group	liver
Churc1	RNA labelling group	liver
Cic	RNA labelling group	liver
Cinp	RNA labelling group	liver
Clcc1	RNA labelling group	liver
Clcn5	RNA labelling group	liver
Cldn14	RNA labelling group	liver
Clint1	RNA labelling group	liver
Cln5	RNA labelling group	liver
Clpb	RNA labelling group	liver
Clpp	RNA labelling group	liver
Clptm1l	RNA labelling group	liver
Cmc2	RNA labelling group	liver
Cmc4	RNA labelling group	liver
Cndp2	RNA labelling group	liver
Cnmd	RNA labelling group	liver
Cnot4	RNA labelling group	liver
Coa4	RNA labelling group	liver
Cog6	RNA labelling group	liver
Col4a1	RNA labelling group	liver
Commd1	RNA labelling group	liver
Commd9	RNA labelling group	liver
Comtd1	RNA labelling group	liver
Corin	RNA labelling group	liver
Cox11	RNA labelling group	liver
Cox6a1	RNA labelling group	liver
Cox6b2	RNA labelling group	liver
Cpne8	RNA labelling group	liver
Cpsf1	RNA labelling group	liver
Creld2	RNA labelling group	liver
Crk	RNA labelling group	liver
Crtc3	RNA labelling group	liver
Csnk1g3	RNA labelling group	liver
Csrp2bp	RNA labelling group	liver
Cstf3	RNA labelling group	liver
Ctdspl	RNA labelling group	liver
Ctps2	RNA labelling group	liver
Ctr9	RNA labelling group	liver
Ctsf	RNA labelling group	liver
Cuta	RNA labelling group	liver
Cxcl14	RNA labelling group	liver
Cxcl9	RNA labelling group	liver
Cxx1b	RNA labelling group	liver
Cyb561	RNA labelling group	liver
Cyb561d2	RNA labelling group	liver
Cyb5rl	RNA labelling group	liver
Cycs	RNA labelling group	liver
Cyfip1	RNA labelling group	liver
Cyp20a1	RNA labelling group	liver
Cyp2c40	RNA labelling group	liver
Cyp2j9	RNA labelling group	liver
Cyp4a31	RNA labelling group	liver
Cystm1	RNA labelling group	liver
D630024D03Rik	RNA labelling group	liver
D6Wsu163e	RNA labelling group	liver
Daglb	RNA labelling group	liver
Dapk2	RNA labelling group	liver
Dars2	RNA labelling group	liver
Dbp	RNA labelling group	liver
Dbr1	RNA labelling group	liver
Dclre1c	RNA labelling group	liver
Dcp2	RNA labelling group	liver
Dctn5	RNA labelling group	liver
Dcun1d3	RNA labelling group	liver
Dcun1d4	RNA labelling group	liver
Dcun1d5	RNA labelling group	liver
Ddhd1	RNA labelling group	liver
Ddit3	RNA labelling group	liver
Ddost	RNA labelling group	liver
Ddx18	RNA labelling group	liver
Ddx19a	RNA labelling group	liver
Ddx19b	RNA labelling group	liver
Ddx27	RNA labelling group	liver
Ddx41	RNA labelling group	liver
Ddx60	RNA labelling group	liver
Dedd2	RNA labelling group	liver
Dennd1a	RNA labelling group	liver
Dennd5a	RNA labelling group	liver
Desi2	RNA labelling group	liver
Det1	RNA labelling group	liver
Dgkd	RNA labelling group	liver
Dgkz	RNA labelling group	liver
Dhx29	RNA labelling group	liver
Dhx32	RNA labelling group	liver
Dhx40	RNA labelling group	liver
Dido1	RNA labelling group	liver
Dixdc1	RNA labelling group	liver
Dlg1	RNA labelling group	liver
Dmap1	RNA labelling group	liver
Dmgdh	RNA labelling group	liver
Dnaic1	RNA labelling group	liver
Dnajb1	RNA labelling group	liver
Dnajb12	RNA labelling group	liver
Dnajc24	RNA labelling group	liver
Dnajc4	RNA labelling group	liver
Dnase1l1	RNA labelling group	liver
Dnlz	RNA labelling group	liver
Dnmt1	RNA labelling group	liver
Dock9	RNA labelling group	liver
Dolk	RNA labelling group	liver
Dph1	RNA labelling group	liver
Dpy19l3	RNA labelling group	liver
Dstyk	RNA labelling group	liver
Dtd2	RNA labelling group	liver
Dtwd1	RNA labelling group	liver
Dtymk	RNA labelling group	liver
Dus2	RNA labelling group	liver
Dusp16	RNA labelling group	liver
Dusp19	RNA labelling group	liver
Dusp28	RNA labelling group	liver
Dxo	RNA labelling group	liver
Dyrk1a	RNA labelling group	liver
E030030I06Rik	RNA labelling group	liver
Ebna1bp2	RNA labelling group	liver
Edem3	RNA labelling group	liver
Edrf1	RNA labelling group	liver
Eefsec	RNA labelling group	liver
Efcab2	RNA labelling group	liver
Efna1	RNA labelling group	liver
Ehd4	RNA labelling group	liver
Eif2ak3	RNA labelling group	liver
Eif2b1	RNA labelling group	liver
Eif2b2	RNA labelling group	liver
Eif2s3x	RNA labelling group	liver
Eif3b	RNA labelling group	liver
Eif3g	RNA labelling group	liver
Eif3j1	RNA labelling group	liver
Eif3j2	RNA labelling group	liver
Eif3m	RNA labelling group	liver
Elac1	RNA labelling group	liver
Elac2	RNA labelling group	liver
Elf1	RNA labelling group	liver
Elk4	RNA labelling group	liver
Eloa	RNA labelling group	liver
Emc4	RNA labelling group	liver
Eme2	RNA labelling group	liver
Emg1	RNA labelling group	liver
Endod1	RNA labelling group	liver
Eno1b	RNA labelling group	liver
Enox2	RNA labelling group	liver
Enpp2	RNA labelling group	liver
Epc1	RNA labelling group	liver
Epg5	RNA labelling group	liver
Eps8l2	RNA labelling group	liver
Ercc5	RNA labelling group	liver
Ercc6l2	RNA labelling group	liver
Ergic3	RNA labelling group	liver
Eri2	RNA labelling group	liver
Ermp1	RNA labelling group	liver
Ero1l	RNA labelling group	liver
Ero1lb	RNA labelling group	liver
Etfbkmt	RNA labelling group	liver
Etl4	RNA labelling group	liver
Exoc2	RNA labelling group	liver
Exoc6	RNA labelling group	liver
Exoc8	RNA labelling group	liver
Exosc10	RNA labelling group	liver
Exosc4	RNA labelling group	liver
Exosc7	RNA labelling group	liver
Exosc9	RNA labelling group	liver
Ezh1	RNA labelling group	liver
F8a	RNA labelling group	liver
Fahd2a	RNA labelling group	liver
Faim	RNA labelling group	liver
Fam107b	RNA labelling group	liver
Fam120c	RNA labelling group	liver
Fam122b	RNA labelling group	liver
Fam126a	RNA labelling group	liver
Fam129b	RNA labelling group	liver
Fam13a	RNA labelling group	liver
Fam13b	RNA labelling group	liver
Fam185a	RNA labelling group	liver
Fam187b	RNA labelling group	liver
Fam195b	RNA labelling group	liver
Fam20b	RNA labelling group	liver
Fam21	RNA labelling group	liver
Fam214b	RNA labelling group	liver
Fam25c	RNA labelling group	liver
Fam49b	RNA labelling group	liver
Fam58b	RNA labelling group	liver
Fam65a	RNA labelling group	liver
Fam65b	RNA labelling group	liver
Fam76b	RNA labelling group	liver
Fam89a	RNA labelling group	liver
Fam98a	RNA labelling group	liver
Fars2	RNA labelling group	liver
Fas	RNA labelling group	liver
Fastkd2	RNA labelling group	liver
Fastkd3	RNA labelling group	liver
Fastkd5	RNA labelling group	liver
Fbxo32	RNA labelling group	liver
Fbxo45	RNA labelling group	liver
Fbxw2	RNA labelling group	liver
Fbxw4	RNA labelling group	liver
Fen1	RNA labelling group	liver
Fgfr2	RNA labelling group	liver
Fggy	RNA labelling group	liver
Fhad1	RNA labelling group	liver
Fig4	RNA labelling group	liver
Fis1	RNA labelling group	liver
Fkbp2	RNA labelling group	liver
Fkbp3	RNA labelling group	liver
Fkbp9	RNA labelling group	liver
Fkrp	RNA labelling group	liver
Flot1	RNA labelling group	liver
Flot2	RNA labelling group	liver
Flt3l	RNA labelling group	liver
Fmn1	RNA labelling group	liver
Fmnl2	RNA labelling group	liver
Fnbp1l	RNA labelling group	liver
Fndc4	RNA labelling group	liver
Focad	RNA labelling group	liver
Fosl2	RNA labelling group	liver
Foxo4	RNA labelling group	liver
Frg2f1	RNA labelling group	liver
Frmd8	RNA labelling group	liver
Fth1	RNA labelling group	liver
Fuca1	RNA labelling group	liver
Fuca2	RNA labelling group	liver
Fuk	RNA labelling group	liver
Fuz	RNA labelling group	liver
Fyttd1	RNA labelling group	liver
Gaa	RNA labelling group	liver
Gab1	RNA labelling group	liver
Galns	RNA labelling group	liver
Galnt7	RNA labelling group	liver
Ganc	RNA labelling group	liver
Gart	RNA labelling group	liver
Gatb	RNA labelling group	liver
Gba	RNA labelling group	liver
Gbp2	RNA labelling group	liver
Gdi1	RNA labelling group	liver
Gdpgp1	RNA labelling group	liver
Gemin7	RNA labelling group	liver
Get4	RNA labelling group	liver
Ggh	RNA labelling group	liver
Ggnbp1	RNA labelling group	liver
Gimap9	RNA labelling group	liver
Gkap1	RNA labelling group	liver
Glb1	RNA labelling group	liver
Glce	RNA labelling group	liver
Gm10076	RNA labelling group	liver
Gm10110	RNA labelling group	liver
Gm15706	RNA labelling group	liver
Gm19705	RNA labelling group	liver
Gm20390	RNA labelling group	liver
Gm20503	RNA labelling group	liver
Gm21967	RNA labelling group	liver
Gm27021	RNA labelling group	liver
Gm3776	RNA labelling group	liver
Gm38426	RNA labelling group	liver
Gm43796	RNA labelling group	liver
Gm44805	RNA labelling group	liver
Gm6563	RNA labelling group	liver
Gm6768	RNA labelling group	liver
Gm7694	RNA labelling group	liver
Gm8186	RNA labelling group	liver
Gm8797	RNA labelling group	liver
Gm9774	RNA labelling group	liver
Gm9797	RNA labelling group	liver
Gmcl1	RNA labelling group	liver
Gmeb1	RNA labelling group	liver
Gmppa	RNA labelling group	liver
Gmps	RNA labelling group	liver
Gna14	RNA labelling group	liver
Gnb2	RNA labelling group	liver
Gng10	RNA labelling group	liver
Gnl3	RNA labelling group	liver
Gnptab	RNA labelling group	liver
Golm1	RNA labelling group	liver
Golt1b	RNA labelling group	liver
Gon4l	RNA labelling group	liver
Gopc	RNA labelling group	liver
Gosr2	RNA labelling group	liver
Gpc1	RNA labelling group	liver
Gpn2	RNA labelling group	liver
Gpn3	RNA labelling group	liver
Gprasp1	RNA labelling group	liver
Gpsm2	RNA labelling group	liver
Grk3	RNA labelling group	liver
Gstm1	RNA labelling group	liver
Gstm3	RNA labelling group	liver
Gstm7	RNA labelling group	liver
Gsto1	RNA labelling group	liver
Gstp1	RNA labelling group	liver
Gt(ROSA)26Sor	RNA labelling group	liver
Gtf2e2	RNA labelling group	liver
Gtf2f1	RNA labelling group	liver
Gtf2f2	RNA labelling group	liver
Gtf2h2	RNA labelling group	liver
Gtf3c4	RNA labelling group	liver
Gtpbp6	RNA labelling group	liver
Guca1a	RNA labelling group	liver
Guf1	RNA labelling group	liver
Gys1	RNA labelling group	liver
H2-Ab1	RNA labelling group	liver
H2-K1	RNA labelling group	liver
H2-Q1	RNA labelling group	liver
H2afx	RNA labelling group	liver
Hars2	RNA labelling group	liver
Haus2	RNA labelling group	liver
Haus6	RNA labelling group	liver
Hdac1	RNA labelling group	liver
Hdac3	RNA labelling group	liver
Heatr3	RNA labelling group	liver
Hebp2	RNA labelling group	liver
Herc1	RNA labelling group	liver
Hexb	RNA labelling group	liver
Hibch	RNA labelling group	liver
Hilpda	RNA labelling group	liver
Hist1h4h	RNA labelling group	liver
Hist1h4i	RNA labelling group	liver
Hist2h2be	RNA labelling group	liver
Hist2h3c1	RNA labelling group	liver
Hist2h3c2	RNA labelling group	liver
Hivep1	RNA labelling group	liver
Hmbox1	RNA labelling group	liver
Hmgn3	RNA labelling group	liver
Hmgn5	RNA labelling group	liver
Hmgxb4	RNA labelling group	liver
Hn1	RNA labelling group	liver
Hnrnph3	RNA labelling group	liver
Hook1	RNA labelling group	liver
Hpcal1	RNA labelling group	liver
Hps1	RNA labelling group	liver
Hps5	RNA labelling group	liver
Hs1bp3	RNA labelling group	liver
Hspb11	RNA labelling group	liver
Htatsf1	RNA labelling group	liver
Ice2	RNA labelling group	liver
Icmt	RNA labelling group	liver
Id1	RNA labelling group	liver
Idh3g	RNA labelling group	liver
Ids	RNA labelling group	liver
Ifi27l2b	RNA labelling group	liver
Ifi44	RNA labelling group	liver
Ifit1	RNA labelling group	liver
Ifitm2	RNA labelling group	liver
Ifngr2	RNA labelling group	liver
Ifrd2	RNA labelling group	liver
Ift46	RNA labelling group	liver
Ift52	RNA labelling group	liver
Ift74	RNA labelling group	liver
Igfbp7	RNA labelling group	liver
Igip	RNA labelling group	liver
Igsf11	RNA labelling group	liver
Ikbip	RNA labelling group	liver
Ikbkb	RNA labelling group	liver
Il2	RNA labelling group	liver
Immt	RNA labelling group	liver
Impg2	RNA labelling group	liver
Inf2	RNA labelling group	liver
Ing2	RNA labelling group	liver
Inhbc	RNA labelling group	liver
Ino80e	RNA labelling group	liver
Inpp5f	RNA labelling group	liver
Ints4	RNA labelling group	liver
Ints7	RNA labelling group	liver
Intu	RNA labelling group	liver
Ipo11	RNA labelling group	liver
Ipo5	RNA labelling group	liver
Ipo9	RNA labelling group	liver
Ipp	RNA labelling group	liver
Iqcc	RNA labelling group	liver
Irgm1	RNA labelling group	liver
Isg15	RNA labelling group	liver
Isg20l2	RNA labelling group	liver
Isoc2b	RNA labelling group	liver
Isy1	RNA labelling group	liver
Itga1	RNA labelling group	liver
Itgb1bp1	RNA labelling group	liver
Itih5	RNA labelling group	liver
Itpripl1	RNA labelling group	liver
Jaml	RNA labelling group	liver
Jarid2	RNA labelling group	liver
Jmjd8	RNA labelling group	liver
Kansl1	RNA labelling group	liver
Katnbl1	RNA labelling group	liver
Kctd12	RNA labelling group	liver
Kctd15	RNA labelling group	liver
Kctd7	RNA labelling group	liver
Kdm1b	RNA labelling group	liver
Kdm2b	RNA labelling group	liver
Khsrp	RNA labelling group	liver
Kif21a	RNA labelling group	liver
Kif3a	RNA labelling group	liver
Kif9	RNA labelling group	liver
Klb	RNA labelling group	liver
Klhdc3	RNA labelling group	liver
Klhdc4	RNA labelling group	liver
Klhl12	RNA labelling group	liver
Klhl17	RNA labelling group	liver
Klhl26	RNA labelling group	liver
Knop1	RNA labelling group	liver
Kremen1	RNA labelling group	liver
Ktn1	RNA labelling group	liver
L2hgdh	RNA labelling group	liver
Lamb3	RNA labelling group	liver
Lamtor5	RNA labelling group	liver
Las1l	RNA labelling group	liver
Lcmt1	RNA labelling group	liver
Lcmt2	RNA labelling group	liver
Lcn2	RNA labelling group	liver
Lcorl	RNA labelling group	liver
Lect1	RNA labelling group	liver
Leprot	RNA labelling group	liver
Limk2	RNA labelling group	liver
Lin54	RNA labelling group	liver
Lix1l	RNA labelling group	liver
Llph	RNA labelling group	liver
Lmf1	RNA labelling group	liver
Lmo7	RNA labelling group	liver
Lrg1	RNA labelling group	liver
Lrif1	RNA labelling group	liver
Lrrc17	RNA labelling group	liver
Lrrc24	RNA labelling group	liver
Lrrc41	RNA labelling group	liver
Lrrc47	RNA labelling group	liver
Lrwd1	RNA labelling group	liver
Lsm1	RNA labelling group	liver
Lsm10	RNA labelling group	liver
Lsm14b	RNA labelling group	liver
Lsm4	RNA labelling group	liver
Lsm5	RNA labelling group	liver
Lsm8	RNA labelling group	liver
Ltv1	RNA labelling group	liver
Luc7l	RNA labelling group	liver
Ly6a	RNA labelling group	liver
Lyar	RNA labelling group	liver
Lyplal1	RNA labelling group	liver
Lyrm2	RNA labelling group	liver
Lyrm7	RNA labelling group	liver
Lzts3	RNA labelling group	liver
Macf1	RNA labelling group	liver
Mad2l1	RNA labelling group	liver
Mad2l2	RNA labelling group	liver
Maged2	RNA labelling group	liver
Magi3	RNA labelling group	liver
Maip1	RNA labelling group	liver
Mak16	RNA labelling group	liver
Man1b1	RNA labelling group	liver
Man2a2	RNA labelling group	liver
Man2b2	RNA labelling group	liver
Mansc4	RNA labelling group	liver
Maoa	RNA labelling group	liver
Map2k5	RNA labelling group	liver
Map3k10	RNA labelling group	liver
Map3k11	RNA labelling group	liver
Map3k4	RNA labelling group	liver
Map3k7	RNA labelling group	liver
Map4	RNA labelling group	liver
Mapk14	RNA labelling group	liver
Mapk3	RNA labelling group	liver
Mapk6	RNA labelling group	liver
Mapkap1	RNA labelling group	liver
Mapre3	RNA labelling group	liver
Marveld2	RNA labelling group	liver
Mbd3	RNA labelling group	liver
Mbd6	RNA labelling group	liver
Mcm7	RNA labelling group	liver
Mcmbp	RNA labelling group	liver
Mdm4	RNA labelling group	liver
Mdp1	RNA labelling group	liver
Mea1	RNA labelling group	liver
Mecr	RNA labelling group	liver
Med10	RNA labelling group	liver
Med12	RNA labelling group	liver
Med14	RNA labelling group	liver
Med21	RNA labelling group	liver
Med4	RNA labelling group	liver
Met	RNA labelling group	liver
Mettl1	RNA labelling group	liver
Mettl10	RNA labelling group	liver
Mettl2	RNA labelling group	liver
Mettl22	RNA labelling group	liver
Mettl5	RNA labelling group	liver
Mettl8	RNA labelling group	liver
Mfap1a	RNA labelling group	liver
Mfap3	RNA labelling group	liver
Mfsd4b3	RNA labelling group	liver
Mfsd5	RNA labelling group	liver
Mgat5	RNA labelling group	liver
Mgst3	RNA labelling group	liver
Mib1	RNA labelling group	liver
Mib2	RNA labelling group	liver
Micu1	RNA labelling group	liver
Mina	RNA labelling group	liver
Mir22hg	RNA labelling group	liver
Mlst8	RNA labelling group	liver
Mmaa	RNA labelling group	liver
Mmd2	RNA labelling group	liver
Mme	RNA labelling group	liver
Mmgt1	RNA labelling group	liver
Mmgt2	RNA labelling group	liver
Mnd1	RNA labelling group	liver
Mob2	RNA labelling group	liver
Mon1a	RNA labelling group	liver
Morf4l1	RNA labelling group	liver
Morf4l1b	RNA labelling group	liver
Morn2	RNA labelling group	liver
Mpdz	RNA labelling group	liver
Mphosph8	RNA labelling group	liver
Mppe1	RNA labelling group	liver
Mpzl3	RNA labelling group	liver
Mr1	RNA labelling group	liver
Mre11a	RNA labelling group	liver
Mrpl11	RNA labelling group	liver
Mrpl21	RNA labelling group	liver
Mrpl28	RNA labelling group	liver
Mrpl3	RNA labelling group	liver
Mrpl46	RNA labelling group	liver
Mrpl54	RNA labelling group	liver
Mrpl58	RNA labelling group	liver
Mrpl9	RNA labelling group	liver
Mrps10	RNA labelling group	liver
Mrps24	RNA labelling group	liver
Mrps30	RNA labelling group	liver
Mrps6	RNA labelling group	liver
Mrps9	RNA labelling group	liver
Mrs2	RNA labelling group	liver
Mrto4	RNA labelling group	liver
Msto1	RNA labelling group	liver
Mterf4	RNA labelling group	liver
Mtf1	RNA labelling group	liver
Mtfmt	RNA labelling group	liver
Mthfd2l	RNA labelling group	liver
Mthfsd	RNA labelling group	liver
Mtmr1	RNA labelling group	liver
Mtmr10	RNA labelling group	liver
Mto1	RNA labelling group	liver
Mtrf1l	RNA labelling group	liver
Mtx3	RNA labelling group	liver
Mup21	RNA labelling group	liver
Mup4	RNA labelling group	liver
Mup5	RNA labelling group	liver
Mup6	RNA labelling group	liver
Mvb12a	RNA labelling group	liver
Mvk	RNA labelling group	liver
Mx2	RNA labelling group	liver
Mxi1	RNA labelling group	liver
Myef2	RNA labelling group	liver
Myl12b	RNA labelling group	liver
Mynn	RNA labelling group	liver
Myo18a	RNA labelling group	liver
Myo1d	RNA labelling group	liver
Mysm1	RNA labelling group	liver
Mzt2	RNA labelling group	liver
Naa15	RNA labelling group	liver
Naa25	RNA labelling group	liver
Naa60	RNA labelling group	liver
Naaladl2	RNA labelling group	liver
Napa	RNA labelling group	liver
Nars2	RNA labelling group	liver
Nat8f4	RNA labelling group	liver
Nat8f5	RNA labelling group	liver
Nav2	RNA labelling group	liver
Naxd	RNA labelling group	liver
Ncapd2	RNA labelling group	liver
Ncdn	RNA labelling group	liver
Ncln	RNA labelling group	liver
Ncoa1	RNA labelling group	liver
Ndrg1	RNA labelling group	liver
Ndufa3	RNA labelling group	liver
Ndufaf8	RNA labelling group	liver
Nedd9	RNA labelling group	liver
Nelfa	RNA labelling group	liver
Nemf	RNA labelling group	liver
Nemp1	RNA labelling group	liver
Nenf	RNA labelling group	liver
Nfkb1	RNA labelling group	liver
Nfya	RNA labelling group	liver
Nhp2l1	RNA labelling group	liver
Nid1	RNA labelling group	liver
Nid2	RNA labelling group	liver
Nifk	RNA labelling group	liver
Nipsnap3b	RNA labelling group	liver
Nkiras1	RNA labelling group	liver
Nln	RNA labelling group	liver
Nmnat1	RNA labelling group	liver
Nmt2	RNA labelling group	liver
Nol7	RNA labelling group	liver
Nol8	RNA labelling group	liver
Nomo1	RNA labelling group	liver
Nop9	RNA labelling group	liver
Nostrin	RNA labelling group	liver
Nphp1	RNA labelling group	liver
Nphp3	RNA labelling group	liver
Nqo1	RNA labelling group	liver
Nr1d1	RNA labelling group	liver
Nrp2	RNA labelling group	liver
Nsmce1	RNA labelling group	liver
Nsun4	RNA labelling group	liver
Nt5dc2	RNA labelling group	liver
Nt5e	RNA labelling group	liver
Nubpl	RNA labelling group	liver
Nucb2	RNA labelling group	liver
Nudt14	RNA labelling group	liver
Nudt16l1	RNA labelling group	liver
Nudt6	RNA labelling group	liver
Nudt8	RNA labelling group	liver
Nudt9	RNA labelling group	liver
Nup107	RNA labelling group	liver
Nup155	RNA labelling group	liver
Nxpe2	RNA labelling group	liver
Oard1	RNA labelling group	liver
Ociad2	RNA labelling group	liver
Ocrl	RNA labelling group	liver
Ogfod3	RNA labelling group	liver
Ogfr	RNA labelling group	liver
Ogg1	RNA labelling group	liver
Olfm3	RNA labelling group	liver
Olfml1	RNA labelling group	liver
Olfr619	RNA labelling group	liver
Opn3	RNA labelling group	liver
Optn	RNA labelling group	liver
Orc2	RNA labelling group	liver
Orm1	RNA labelling group	liver
Orm2	RNA labelling group	liver
Otub1	RNA labelling group	liver
Otud6b	RNA labelling group	liver
Oxr1	RNA labelling group	liver
Oxsm	RNA labelling group	liver
Oxsr1	RNA labelling group	liver
P3h1	RNA labelling group	liver
P4ha1	RNA labelling group	liver
Pacs2	RNA labelling group	liver
Paf1	RNA labelling group	liver
Pak4	RNA labelling group	liver
Pam16	RNA labelling group	liver
Papd4	RNA labelling group	liver
Papolg	RNA labelling group	liver
Paqr7	RNA labelling group	liver
Pard3b	RNA labelling group	liver
Pard6a	RNA labelling group	liver
Parp11	RNA labelling group	liver
Parp2	RNA labelling group	liver
Parp3	RNA labelling group	liver
Parp4	RNA labelling group	liver
Parp9	RNA labelling group	liver
Pbx1	RNA labelling group	liver
Pbx3	RNA labelling group	liver
Pcdh1	RNA labelling group	liver
Pced1a	RNA labelling group	liver
Pcgf6	RNA labelling group	liver
Pcmt1	RNA labelling group	liver
Pcmtd2	RNA labelling group	liver
Pcnt	RNA labelling group	liver
Pcnx3	RNA labelling group	liver
Pcsk4	RNA labelling group	liver
Pcsk5	RNA labelling group	liver
Pcsk7	RNA labelling group	liver
Pcyox1l	RNA labelling group	liver
Pdcl	RNA labelling group	liver
Pde12	RNA labelling group	liver
Pde8a	RNA labelling group	liver
Pdia4	RNA labelling group	liver
Pdk1	RNA labelling group	liver
Pds5a	RNA labelling group	liver
Pdss1	RNA labelling group	liver
Pdss2	RNA labelling group	liver
Pdzd11	RNA labelling group	liver
Peg3	RNA labelling group	liver
Peli3	RNA labelling group	liver
Per2	RNA labelling group	liver
Perp	RNA labelling group	liver
Pex14	RNA labelling group	liver
Pfkfb3	RNA labelling group	liver
Pfkm	RNA labelling group	liver
Pfn1	RNA labelling group	liver
Pgghg	RNA labelling group	liver
Pgk1-rs7	RNA labelling group	liver
Pgm2l1	RNA labelling group	liver
Pgm3	RNA labelling group	liver
Phactr4	RNA labelling group	liver
Phf12	RNA labelling group	liver
Phf7	RNA labelling group	liver
Phkb	RNA labelling group	liver
Phlpp1	RNA labelling group	liver
Phykpl	RNA labelling group	liver
Pi4ka	RNA labelling group	liver
Pick1	RNA labelling group	liver
Pigl	RNA labelling group	liver
Pigp	RNA labelling group	liver
Pigq	RNA labelling group	liver
Pik3c2g	RNA labelling group	liver
Pik3c3	RNA labelling group	liver
Pilra	RNA labelling group	liver
Pim2	RNA labelling group	liver
Pir	RNA labelling group	liver
Pitpnm2	RNA labelling group	liver
Pkp4	RNA labelling group	liver
Pla1a	RNA labelling group	liver
Plbd1	RNA labelling group	liver
Plcg1	RNA labelling group	liver
Plekhj1	RNA labelling group	liver
Plekhm1	RNA labelling group	liver
Plin5	RNA labelling group	liver
Plp1	RNA labelling group	liver
Plpp1	RNA labelling group	liver
Plpp2	RNA labelling group	liver
Plpp5	RNA labelling group	liver
Plscr3	RNA labelling group	liver
Pltp	RNA labelling group	liver
Plxna2	RNA labelling group	liver
Pm20d2	RNA labelling group	liver
Pmf1	RNA labelling group	liver
Pms1	RNA labelling group	liver
Pnkp	RNA labelling group	liver
Pofut1	RNA labelling group	liver
Pogz	RNA labelling group	liver
Pold2	RNA labelling group	liver
Pole4	RNA labelling group	liver
Polh	RNA labelling group	liver
Polr1a	RNA labelling group	liver
Polr1c	RNA labelling group	liver
Polr3f	RNA labelling group	liver
Pom121	RNA labelling group	liver
Pomk	RNA labelling group	liver
Pomt2	RNA labelling group	liver
Porcn	RNA labelling group	liver
Ppa2	RNA labelling group	liver
Pparg	RNA labelling group	liver
Ppfibp1	RNA labelling group	liver
Ppic	RNA labelling group	liver
Ppih	RNA labelling group	liver
Ppox	RNA labelling group	liver
Ppp1r21	RNA labelling group	liver
Ppp1r8	RNA labelling group	liver
Ppt1	RNA labelling group	liver
Ppt2	RNA labelling group	liver
Pqlc2	RNA labelling group	liver
Prcc	RNA labelling group	liver
Prdm4	RNA labelling group	liver
Prg4	RNA labelling group	liver
Pri-mir-22	RNA labelling group	liver
Prkca	RNA labelling group	liver
Prkci	RNA labelling group	liver
Prkrir	RNA labelling group	liver
Prmt5	RNA labelling group	liver
Prpf3	RNA labelling group	liver
Prpf31	RNA labelling group	liver
Prpf38a	RNA labelling group	liver
Prps2	RNA labelling group	liver
Prr14l	RNA labelling group	liver
Prrc1	RNA labelling group	liver
Pskh1	RNA labelling group	liver
Psmg4	RNA labelling group	liver
Ptk2b	RNA labelling group	liver
Ptprs	RNA labelling group	liver
Pus10	RNA labelling group	liver
Pus7	RNA labelling group	liver
Pwp2	RNA labelling group	liver
Pwwp2a	RNA labelling group	liver
Pxk	RNA labelling group	liver
Pycr2	RNA labelling group	liver
Qpct	RNA labelling group	liver
Qpctl	RNA labelling group	liver
Qser1	RNA labelling group	liver
Qsox2	RNA labelling group	liver
R3hcc1l	RNA labelling group	liver
RP23-220F20.2	RNA labelling group	liver
Rab11fip1	RNA labelling group	liver
Rab11fip3	RNA labelling group	liver
Rabgap1	RNA labelling group	liver
Rabggta	RNA labelling group	liver
Rad17	RNA labelling group	liver
Raet1a	RNA labelling group	liver
Raet1b	RNA labelling group	liver
Raet1c	RNA labelling group	liver
Raet1d	RNA labelling group	liver
Raet1e	RNA labelling group	liver
Rai1	RNA labelling group	liver
Ralbp1	RNA labelling group	liver
Ralgps2	RNA labelling group	liver
Ranbp1	RNA labelling group	liver
Ranbp10	RNA labelling group	liver
Ranbp2	RNA labelling group	liver
Rasa1	RNA labelling group	liver
Rasgef1b	RNA labelling group	liver
Rasgrp2	RNA labelling group	liver
Rassf1	RNA labelling group	liver
Rassf8	RNA labelling group	liver
Rbbp5	RNA labelling group	liver
Rbm12	RNA labelling group	liver
Rbm15	RNA labelling group	liver
Rbm19	RNA labelling group	liver
Rbm3	RNA labelling group	liver
Rbm34	RNA labelling group	liver
Rbm4b	RNA labelling group	liver
Rc3h1	RNA labelling group	liver
Rcan1	RNA labelling group	liver
Rcan2	RNA labelling group	liver
Rcbtb2	RNA labelling group	liver
Rcc2	RNA labelling group	liver
Rdh5	RNA labelling group	liver
Rexo4	RNA labelling group	liver
Rfc1	RNA labelling group	liver
Rfwd2	RNA labelling group	liver
Rfwd3	RNA labelling group	liver
Rgp1	RNA labelling group	liver
Rhbdd3	RNA labelling group	liver
Rhob	RNA labelling group	liver
Rhobtb3	RNA labelling group	liver
Rhot2	RNA labelling group	liver
Rhpn2	RNA labelling group	liver
Ric8a	RNA labelling group	liver
Ric8b	RNA labelling group	liver
Rictor	RNA labelling group	liver
Rilpl2	RNA labelling group	liver
Rin2	RNA labelling group	liver
Ring1	RNA labelling group	liver
Riox2	RNA labelling group	liver
Rnaseh2c	RNA labelling group	liver
Rnd2	RNA labelling group	liver
Rnf135	RNA labelling group	liver
Rnf144b	RNA labelling group	liver
Rnf167	RNA labelling group	liver
Rnf19a	RNA labelling group	liver
Rnf20	RNA labelling group	liver
Rnf39	RNA labelling group	liver
Rnf8	RNA labelling group	liver
Rnft1	RNA labelling group	liver
Rnpc3	RNA labelling group	liver
Rnpepl1	RNA labelling group	liver
Rnps1	RNA labelling group	liver
Rock2	RNA labelling group	liver
Rp2	RNA labelling group	liver
Rpl11	RNA labelling group	liver
Rpl24	RNA labelling group	liver
Rpl27-ps3	RNA labelling group	liver
Rpl31	RNA labelling group	liver
Rpl36	RNA labelling group	liver
Rpl36-ps3	RNA labelling group	liver
Rpl37	RNA labelling group	liver
Rpl37a	RNA labelling group	liver
Rpl41	RNA labelling group	liver
Rpn2	RNA labelling group	liver
Rpp30	RNA labelling group	liver
Rps6kb2	RNA labelling group	liver
Rptor	RNA labelling group	liver
Rpusd3	RNA labelling group	liver
Rrp1b	RNA labelling group	liver
Rsad2	RNA labelling group	liver
Rsl24d1	RNA labelling group	liver
Rsu1	RNA labelling group	liver
Rtn4rl1	RNA labelling group	liver
Rundc1	RNA labelling group	liver
Rusc1	RNA labelling group	liver
Rxrg	RNA labelling group	liver
Saa1	RNA labelling group	liver
Saa2	RNA labelling group	liver
Saa3	RNA labelling group	liver
Samd1	RNA labelling group	liver
Samd4	RNA labelling group	liver
Sat2	RNA labelling group	liver
Sav1	RNA labelling group	liver
Saysd1	RNA labelling group	liver
Sccpdh	RNA labelling group	liver
Scd1	RNA labelling group	liver
Scfd1	RNA labelling group	liver
Scyl1	RNA labelling group	liver
Sdccag3	RNA labelling group	liver
Sdhaf3	RNA labelling group	liver
Sdsl	RNA labelling group	liver
Sec14l1	RNA labelling group	liver
Seh1l	RNA labelling group	liver
Sel1l3	RNA labelling group	liver
Selp	RNA labelling group	liver
Sema4g	RNA labelling group	liver
Senp6	RNA labelling group	liver
Sephs1	RNA labelling group	liver
Sep-10	RNA labelling group	liver
Sep-11	RNA labelling group	liver
Serpina3c	RNA labelling group	liver
Serpina3m	RNA labelling group	liver
Serpina7	RNA labelling group	liver
Sesn1	RNA labelling group	liver
Setd5	RNA labelling group	liver
Setdb1	RNA labelling group	liver
Setx	RNA labelling group	liver
Sfswap	RNA labelling group	liver
Sft2d1	RNA labelling group	liver
Sft2d3	RNA labelling group	liver
Sh3bgrl	RNA labelling group	liver
Sh3bp2	RNA labelling group	liver
Sh3pxd2a	RNA labelling group	liver
Sh3yl1	RNA labelling group	liver
Siah2	RNA labelling group	liver
Sin3a	RNA labelling group	liver
Sirt1	RNA labelling group	liver
Slc10a3	RNA labelling group	liver
Slc12a7	RNA labelling group	liver
Slc16a11	RNA labelling group	liver
Slc16a5	RNA labelling group	liver
Slc17a1	RNA labelling group	liver
Slc18a1	RNA labelling group	liver
Slc20a1	RNA labelling group	liver
Slc22a3	RNA labelling group	liver
Slc22a4	RNA labelling group	liver
Slc22a7	RNA labelling group	liver
Slc25a16	RNA labelling group	liver
Slc26a2	RNA labelling group	liver
Slc29a3	RNA labelling group	liver
Slc2a8	RNA labelling group	liver
Slc30a5	RNA labelling group	liver
Slc35b4	RNA labelling group	liver
Slc35e1	RNA labelling group	liver
Slc39a8	RNA labelling group	liver
Slc3a1	RNA labelling group	liver
Slc46a1	RNA labelling group	liver
Slc50a1	RNA labelling group	liver
Slc6a9	RNA labelling group	liver
Slc7a6os	RNA labelling group	liver
Slc8a1	RNA labelling group	liver
Slc8b1	RNA labelling group	liver
Slc9a3r2	RNA labelling group	liver
Slfn5	RNA labelling group	liver
Slmap	RNA labelling group	liver
Slpi	RNA labelling group	liver
Slx1b	RNA labelling group	liver
Smarca4	RNA labelling group	liver
Smarcb1	RNA labelling group	liver
Smc5	RNA labelling group	liver
Smg1	RNA labelling group	liver
Smpd4	RNA labelling group	liver
Smpdl3a	RNA labelling group	liver
Smyd1	RNA labelling group	liver
Smyd2	RNA labelling group	liver
Smyd3	RNA labelling group	liver
Snapc1	RNA labelling group	liver
Snhg12	RNA labelling group	liver
Snhg15	RNA labelling group	liver
Snhg3	RNA labelling group	liver
Snhg9	RNA labelling group	liver
Snrpd2	RNA labelling group	liver
Snrpf	RNA labelling group	liver
Snrpn	RNA labelling group	liver
Snta1	RNA labelling group	liver
Snu13	RNA labelling group	liver
Snupn	RNA labelling group	liver
Snurf	RNA labelling group	liver
Snx1	RNA labelling group	liver
Snx12	RNA labelling group	liver
Snx21	RNA labelling group	liver
Sorl1	RNA labelling group	liver
Sox13	RNA labelling group	liver
Spcs3	RNA labelling group	liver
Spg11	RNA labelling group	liver
Spns1	RNA labelling group	liver
Spns2	RNA labelling group	liver
Spopl	RNA labelling group	liver
Spryd3	RNA labelling group	liver
Sptssa	RNA labelling group	liver
Spty2d1	RNA labelling group	liver
Srgap2	RNA labelling group	liver
Srp19	RNA labelling group	liver
Srp54a	RNA labelling group	liver
Srp72	RNA labelling group	liver
Srpk2	RNA labelling group	liver
Ssna1	RNA labelling group	liver
Ssr4	RNA labelling group	liver
Sssca1	RNA labelling group	liver
Stam2	RNA labelling group	liver
Stard3nl	RNA labelling group	liver
Stk17b	RNA labelling group	liver
Strn	RNA labelling group	liver
Stt3a	RNA labelling group	liver
Stx12	RNA labelling group	liver
Stxbp3	RNA labelling group	liver
Stxbp5	RNA labelling group	liver
Sugct	RNA labelling group	liver
Sulf2	RNA labelling group	liver
Sult1b1	RNA labelling group	liver
Sult5a1	RNA labelling group	liver
Sumf2	RNA labelling group	liver
Sun1	RNA labelling group	liver
Supt5	RNA labelling group	liver
Supt6	RNA labelling group	liver
Surf2	RNA labelling group	liver
Syne1	RNA labelling group	liver
Synpo	RNA labelling group	liver
Tada3	RNA labelling group	liver
Taf1b	RNA labelling group	liver
Taf1d	RNA labelling group	liver
Taf8	RNA labelling group	liver
Tagln2	RNA labelling group	liver
Tango2	RNA labelling group	liver
Tapbpl	RNA labelling group	liver
Tarsl2	RNA labelling group	liver
Tasp1	RNA labelling group	liver
Tbc1d13	RNA labelling group	liver
Tbc1d14	RNA labelling group	liver
Tbc1d2	RNA labelling group	liver
Tbc1d23	RNA labelling group	liver
Tbc1d30	RNA labelling group	liver
Tbc1d8b	RNA labelling group	liver
Tbpl1	RNA labelling group	liver
Tbrg1	RNA labelling group	liver
Tcn2	RNA labelling group	liver
Tdrkh	RNA labelling group	liver
Tead3	RNA labelling group	liver
Tep1	RNA labelling group	liver
Terf2ip	RNA labelling group	liver
Tesk1	RNA labelling group	liver
Tet3	RNA labelling group	liver
Tex10	RNA labelling group	liver
Tex264	RNA labelling group	liver
Tfb2m	RNA labelling group	liver
Tfrc	RNA labelling group	liver
Tgfa	RNA labelling group	liver
Tgfbi	RNA labelling group	liver
Tgfbr3	RNA labelling group	liver
Tgif1	RNA labelling group	liver
Tha1	RNA labelling group	liver
Thada	RNA labelling group	liver
Thap12	RNA labelling group	liver
Thnsl1	RNA labelling group	liver
Thoc6	RNA labelling group	liver
Thra	RNA labelling group	liver
Thrap3	RNA labelling group	liver
Timm17b	RNA labelling group	liver
Timm22	RNA labelling group	liver
Tirap	RNA labelling group	liver
Tk1	RNA labelling group	liver
Tm7sf2	RNA labelling group	liver
Tmcc1	RNA labelling group	liver
Tmco1	RNA labelling group	liver
Tmed1	RNA labelling group	liver
Tmem120a	RNA labelling group	liver
Tmem128	RNA labelling group	liver
Tmem129	RNA labelling group	liver
Tmem144	RNA labelling group	liver
Tmem14a	RNA labelling group	liver
Tmem164	RNA labelling group	liver
Tmem165	RNA labelling group	liver
Tmem168	RNA labelling group	liver
Tmem17	RNA labelling group	liver
Tmem170	RNA labelling group	liver
Tmem176a	RNA labelling group	liver
Tmem179b	RNA labelling group	liver
Tmem181a	RNA labelling group	liver
Tmem184a	RNA labelling group	liver
Tmem184c	RNA labelling group	liver
Tmem185a	RNA labelling group	liver
Tmem192	RNA labelling group	liver
Tmem214	RNA labelling group	liver
Tmem223	RNA labelling group	liver
Tmem238	RNA labelling group	liver
Tmem25	RNA labelling group	liver
Tmem251	RNA labelling group	liver
Tmem259	RNA labelling group	liver
Tmem267	RNA labelling group	liver
Tmem29	RNA labelling group	liver
Tmem35b	RNA labelling group	liver
Tmem43	RNA labelling group	liver
Tmem51	RNA labelling group	liver
Tmem55a	RNA labelling group	liver
Tmem60	RNA labelling group	liver
Tmem63a	RNA labelling group	liver
Tmem63b	RNA labelling group	liver
Tmem65	RNA labelling group	liver
Tmem67	RNA labelling group	liver
Tmem68	RNA labelling group	liver
Tmem71	RNA labelling group	liver
Tmem8	RNA labelling group	liver
Tmem86a	RNA labelling group	liver
Tmem87a	RNA labelling group	liver
Tmem9	RNA labelling group	liver
Tmie	RNA labelling group	liver
Tmsb10	RNA labelling group	liver
Tmtc4	RNA labelling group	liver
Tmub1	RNA labelling group	liver
Tmub2	RNA labelling group	liver
Tnfsf10	RNA labelling group	liver
Tnks1bp1	RNA labelling group	liver
Tnnc1	RNA labelling group	liver
Toe1	RNA labelling group	liver
Tom1	RNA labelling group	liver
Top1mt	RNA labelling group	liver
Top3b	RNA labelling group	liver
Tox4	RNA labelling group	liver
Tpd52	RNA labelling group	liver
Tpk1	RNA labelling group	liver
Tppp	RNA labelling group	liver
Tra2a	RNA labelling group	liver
Trak1	RNA labelling group	liver
Trappc13	RNA labelling group	liver
Trappc2	RNA labelling group	liver
Trim12a	RNA labelling group	liver
Trim12c	RNA labelling group	liver
Trim30d	RNA labelling group	liver
Trip11	RNA labelling group	liver
Trp53bp2	RNA labelling group	liver
Trpm7	RNA labelling group	liver
Trrap	RNA labelling group	liver
Tsc1	RNA labelling group	liver
Tsc2	RNA labelling group	liver
Tsfm	RNA labelling group	liver
Tsga10	RNA labelling group	liver
Tspan17	RNA labelling group	liver
Tspan9	RNA labelling group	liver
Tsr3	RNA labelling group	liver
Tssc1	RNA labelling group	liver
Tsta3	RNA labelling group	liver
Ttc17	RNA labelling group	liver
Ttc23	RNA labelling group	liver
Ttc27	RNA labelling group	liver
Ttc3	RNA labelling group	liver
Ttc30b	RNA labelling group	liver
Ttc32	RNA labelling group	liver
Ttc7	RNA labelling group	liver
Ttc7b	RNA labelling group	liver
Ttf1	RNA labelling group	liver
Ttyh2	RNA labelling group	liver
Ttyh3	RNA labelling group	liver
Tusc3	RNA labelling group	liver
Tvp23b	RNA labelling group	liver
Txndc12	RNA labelling group	liver
Txnl4b	RNA labelling group	liver
Tyk2	RNA labelling group	liver
Tyw1	RNA labelling group	liver
U2af1l4	RNA labelling group	liver
Uba3	RNA labelling group	liver
Uba7	RNA labelling group	liver
Ubald1	RNA labelling group	liver
Ubd	RNA labelling group	liver
Ube2a	RNA labelling group	liver
Ube2d1	RNA labelling group	liver
Ube2e1	RNA labelling group	liver
Ube2g2	RNA labelling group	liver
Ube2l6	RNA labelling group	liver
Ube2q1	RNA labelling group	liver
Ube2w	RNA labelling group	liver
Ube4a	RNA labelling group	liver
Ubiad1	RNA labelling group	liver
Ubl7	RNA labelling group	liver
Ubox5	RNA labelling group	liver
Ubxn2a	RNA labelling group	liver
Ubxn2b	RNA labelling group	liver
Uchl5	RNA labelling group	liver
Uckl1	RNA labelling group	liver
Ucp2	RNA labelling group	liver
Ugt2b38	RNA labelling group	liver
Ugt2b5	RNA labelling group	liver
Uhrf2	RNA labelling group	liver
Unc119	RNA labelling group	liver
Unc13b	RNA labelling group	liver
Unc5b	RNA labelling group	liver
Upf3b	RNA labelling group	liver
Uqcc2	RNA labelling group	liver
Usp3	RNA labelling group	liver
Usp32	RNA labelling group	liver
Usp38	RNA labelling group	liver
Usp40	RNA labelling group	liver
Usp50	RNA labelling group	liver
Uspl1	RNA labelling group	liver
Utp11	RNA labelling group	liver
Utp11l	RNA labelling group	liver
Utp14b	RNA labelling group	liver
Utp20	RNA labelling group	liver
Utp6	RNA labelling group	liver
Vamp5	RNA labelling group	liver
Vars2	RNA labelling group	liver
Vat1	RNA labelling group	liver
Vcl	RNA labelling group	liver
Vdac3	RNA labelling group	liver
Vldlr	RNA labelling group	liver
Vnn1	RNA labelling group	liver
Vprbp	RNA labelling group	liver
Vps13b	RNA labelling group	liver
Vps13c	RNA labelling group	liver
Vps33a	RNA labelling group	liver
Vps33b	RNA labelling group	liver
Vps37c	RNA labelling group	liver
Vps39	RNA labelling group	liver
Vta1	RNA labelling group	liver
Vti1a	RNA labelling group	liver
Vwa5a	RNA labelling group	liver
Vwce	RNA labelling group	liver
Wasf2	RNA labelling group	liver
Wash1	RNA labelling group	liver
Washc1	RNA labelling group	liver
Washc2	RNA labelling group	liver
Wbp1	RNA labelling group	liver
Wbp4	RNA labelling group	liver
Wbscr27	RNA labelling group	liver
Wdfy1	RNA labelling group	liver
Wdr12	RNA labelling group	liver
Wdr25	RNA labelling group	liver
Wdr34	RNA labelling group	liver
Wdr46	RNA labelling group	liver
Wdr48	RNA labelling group	liver
Wdr53	RNA labelling group	liver
Wdr75	RNA labelling group	liver
Wdr83	RNA labelling group	liver
Wipf2	RNA labelling group	liver
Wipf3	RNA labelling group	liver
Wiz	RNA labelling group	liver
Wwc1	RNA labelling group	liver
Xaf1	RNA labelling group	liver
Xk	RNA labelling group	liver
Xpa	RNA labelling group	liver
Xrcc1	RNA labelling group	liver
Xrcc5	RNA labelling group	liver
Xrcc6bp1	RNA labelling group	liver
Yae1d1	RNA labelling group	liver
Yars	RNA labelling group	liver
Yeats2	RNA labelling group	liver
Yes1	RNA labelling group	liver
Yif1b	RNA labelling group	liver
Yipf2	RNA labelling group	liver
Yrdc	RNA labelling group	liver
Zbtb17	RNA labelling group	liver
Zbtb6	RNA labelling group	liver
Zbtb7b	RNA labelling group	liver
Zc3h13	RNA labelling group	liver
Zcchc11	RNA labelling group	liver
Zcchc9	RNA labelling group	liver
Zdhhc12	RNA labelling group	liver
Zdhhc17	RNA labelling group	liver
Zdhhc2	RNA labelling group	liver
Zdhhc3	RNA labelling group	liver
Zer1	RNA labelling group	liver
Zfand4	RNA labelling group	liver
Zfc3h1	RNA labelling group	liver
Zfhx4	RNA labelling group	liver
Zfp174	RNA labelling group	liver
Zfp180	RNA labelling group	liver
Zfp235	RNA labelling group	liver
Zfp260	RNA labelling group	liver
Zfp276	RNA labelling group	liver
Zfp281	RNA labelling group	liver
Zfp386	RNA labelling group	liver
Zfp422	RNA labelling group	liver
Zfp512	RNA labelling group	liver
Zfp593	RNA labelling group	liver
Zfp65	RNA labelling group	liver
Zfp672	RNA labelling group	liver
Zfp704	RNA labelling group	liver
Zfp764	RNA labelling group	liver
Zfp931	RNA labelling group	liver
Zfp947	RNA labelling group	liver
Zfp959	RNA labelling group	liver
Zfp975	RNA labelling group	liver
Zfp979	RNA labelling group	liver
Zfx	RNA labelling group	liver
Zhx1	RNA labelling group	liver
Zkscan8	RNA labelling group	liver
Zmym3	RNA labelling group	liver
Zmynd8	RNA labelling group	liver
Znrd1	RNA labelling group	liver
Znrf3	RNA labelling group	liver
Zranb3	RNA labelling group	liver
Zscan12	RNA labelling group	liver
Zswim7	RNA labelling group	liver
Zw10	RNA labelling group	liver
