## Supplemental table S6 for "SLAMseq reveals transfer of RNA from liver to kidney in the mouse"

gene_name	group	tissue
Mus musculus (house mouse) mmu-miR-122-5p	RNA labelling group	liver
18_TGGAGTGTGACAATGGTGTTTGT	RNA labelling group	liver
18_TGGAGTGTGACAATGGTGTTTGA	RNA labelling group	liver
Mus musculus (house mouse) mmu-let-7c-5p	RNA labelling group	liver
Mus musculus (house mouse) mmu-let-7a-5p	RNA labelling group	liver
Mus musculus (house mouse) mmu-let-7f-5p	RNA labelling group	liver
>ENSMUST00000018315.10|ENSMUSG00000018171.10|OTTMUSG00000001205.2|OTTMUST00000002400.1|Vmp1-201|Vmp1|2787|UTR5:1-123|CDS:124-1344|UTR3:1345-2787|	RNA labelling group	liver
>ENSMUST00000030127.13|ENSMUSG00000028420.14|OTTMUSG00000007005.3|OTTMUST00000016196.1|Tmem38b-201|Tmem38b|2862|UTR5:1-64|CDS:65-943|UTR3:944-2862|	RNA labelling group	liver
Mus musculus (house mouse) mmu-let-7g-5p	RNA labelling group	liver
Mus musculus tRNA-Gly (GCC) (tRNA-Gly-GCC-2-1, tRNA-Gly-GCC-3-1, tRNA-Gly-GCC-4-1)	RNA labelling group	liver
Mus musculus tRNA-Glu (CTC) (tRNA-Glu-CTC-1 1 to 9)	RNA labelling group	liver
18_GGAGTGTGACAATGGTGTTTGT	RNA labelling group	liver
Mus musculus tRNA-Gly (GCC) (tRNA-Gly-GCC-2-1, tRNA-Gly-GCC-3-1, tRNA-Gly-GCC-4-1, tRNA-Gly-GCC-5-1)	RNA labelling group	liver
Mus musculus tRNA-Gly (GCC) (tRNA-Gly-GCC-1 1 to 9, tRNA-Gly-GCC-2 1 to 8)	RNA labelling group	liver
Mus musculus (house mouse) tRNA-Val	RNA labelling group	liver
Mus musculus (house mouse) tRNA-Glu	RNA labelling group	liver
Mus musculus Mir17 host gene (Mir17hg)	RNA labelling group	liver
X_TGAGGTAGTAGATTGTATAGTTT	RNA labelling group	liver
Mus musculus (house mouse) predicted gene, 23647	RNA labelling group	liver
18_TGGAGTGTGACAATGGTGTTTGAA	RNA labelling group	liver
18_TTGCTGTGATGACTATCTTAGGACACCTTTGGATTAACCGTGAAATCAAACAAGTGCTGAGCAA	RNA labelling group	liver
Mus musculus RIKEN cDNA E130102H24 gene (E130102H24Rik)	RNA labelling group	liver
1_AGCCCATGATGGTATGAGAGTAGTGGACAGAAGGGATTTCTGAAAAACACTTTTCTGAGG	RNA labelling group	liver
2_TGAATCTGACAACAGGAAATAAACCTCCTTATTCACCCCA	RNA labelling group	liver
Mus musculus (house mouse) predicted gene, 25018	RNA labelling group	liver
Mus musculus (house mouse) mmu-miR-125a-5p	RNA labelling group	liver
Mus musculus tRNA Lys CUU	RNA labelling group	liver
19_CTTAATGATGAACAATGTAAATGACAAGCATATGGCTGAGTTGCAATGATGTCATCTTACTACTGAAA	RNA labelling group	liver
Mus musculus tRNA-Val (CAC) (tRNA-Val-CAC-2-1, tRNA-Val-CAC-4-1)	RNA labelling group	liver
10_GTACATGATGAAAACAGTCTCCCTCTTCTGAATCTCGCTGAGGAAACTGCACGTCACCCTCCTGAAA	RNA labelling group	liver
1_TGTAAACATCCTCGACTGGAAGC	RNA labelling group	liver
1_TGCTATGATGAAGGCTATGTTGGTAGGGACAACTGAGCTTGTTGATGAATACCAACGATTCTGATG	RNA labelling group	liver
Mus musculus (mouse) 18S ribosomal RNA	RNA labelling group	liver
19_CACCCTGATGAACTGAATACCGCCCCAGTCTGATAGCTGTGGAGAAAGGTATTTTCTGAGT	RNA labelling group	liver
Mus musculus (house mouse) mmu-miR-29a-3p	RNA labelling group	liver
8_TGGAATGATGACATTCTCCGGAATCGCTGTACTGACTTGATGAAAGTACTTTTGAACCCTTTTCCATCTGATG	RNA labelling group	liver
18_TGGAGTGTGACAATGGTGTTTGTA	RNA labelling group	liver
16_GTGAAATGATGGCAAATCATCTTTCGGGACTGACCTGAAATGAAGAGAATACTCTTGCTGATC	RNA labelling group	liver
1_ATACATGATGATCTCACACAACTTGAACTCTCTCACTGATTACTTGATGATAGTAAAAGATCTGATG	RNA labelling group	liver
6_CCTGTCTGAGCGTCGCT	RNA labelling group	liver
9_GTAAATGATGAGATTCCATTGGTCCGTGTTTCTGAACTACATGATTTTCCTTGGCTATTCTGATA	RNA labelling group	liver
4_GGTCCATGATGAAACCCATTATCAGTGGACATCTATGGATGAGAAATGCGGATATGGGACTGAGA	RNA labelling group	liver
16_TGAAATGATGGCAAATCATCTTTCGGGACTGACCTGAAATGAAGAGAATACTCTTGCTGATC	RNA labelling group	liver
Mus musculus (house mouse) nuclear encoded rRNA 5S 136	RNA labelling group	liver
Mus musculus (house mouse) nuclear encoded rRNA 5S 185	RNA labelling group	liver
Mus musculus (house mouse) mmu-miR-103-3p	RNA labelling group	liver
1_TGTAAACATCCTACACTCTCAGCT	RNA labelling group	liver
13_TGAGGTAGTAGGTTGTATAGTTA	RNA labelling group	liver
Mus musculus (house mouse) tRNA-Pro	RNA labelling group	liver
18_TTGCTGTGATGACTATCTTAGGACACCTTTGGATTAACCGTGAAATCAAACAAGTGCTGAGCA	RNA labelling group	liver
NA_TGGAGTGTGACAATGGTGTTTGAAA	RNA labelling group	liver
Mus musculus (house mouse) mmu-miR-148a-3p	RNA labelling group	liver
13_AGAGGTAGTAGGTTGCATAGTTT	RNA labelling group	liver
18_TGGAGTGTGACAATGGTGTTTGTTT	RNA labelling group	liver
11_TGCTGTGATGAGATGACTAAGTAGGAAGTGCCGTCAGAGTCGATAACTGACGATAACTGCTCCTGGCTGACT	RNA labelling group	liver
19_CTGACCTATGAATTGACAGCCA	RNA labelling group	liver
Mus musculus (house mouse) mmu-miR-22-3p	RNA labelling group	liver
1_TACCATGATGATAACATAGTTCAGCAGACTTAACTCTGATGAACAATCATGTCTTTCGCTCCTATCTGATG	RNA labelling group	liver
Mus musculus (house mouse) nuclear encoded rRNA 5S 120	RNA labelling group	liver
10_CCACCATGATGACGGAAATTCTTCACTTTGACCTGATGTCTGTTGAAGAAACTCAGTGTCTGAGA	RNA labelling group	liver
NA_CGCCTGTCTGAGCGTCGCT	RNA labelling group	liver
Mus musculus (house mouse) mmu-let-7d-3p	RNA labelling group	liver
19_TTTCTATGATGAATCAAACTAGCTCACTATGACTGCTAATGAAAACACAGGAACACCTGAGA	RNA labelling group	liver
>ENSMUST00000026827.16|ENSMUSG00000025731.17|OTTMUSG00000035873.4|OTTMUST00000091995.2|Mettl26-201|Mettl26|1243|UTR5:1-456|CDS:457-1071|UTR3:1072-1243|	RNA labelling group	liver
18_CTGCAGTGATGACTATCTTAGGACACCTTTGGATTTACCGTGAAAAGAAGTAACCTCTGAGCAG	RNA labelling group	liver
Mus musculus (house mouse) predicted gene, 24312	RNA labelling group	liver
Mus musculus (house mouse) nuclear encoded rRNA 5S 194	RNA labelling group	liver
Mus musculus (house mouse) nuclear encoded rRNA 5S 33	RNA labelling group	liver
1_ACGCGGGAGACCGGGGTTCGATTCCCCGACGGGGAGCCA	RNA labelling group	liver
19_CTGACCTATGAATTGACAGCCAT	RNA labelling group	liver
Mus musculus tRNA-Gly (TCC) (tRNA-Gly-TCC-1 1 to 7)	RNA labelling group	liver
1_CTGCATGATGACGAACAAATACTGACTACCTGAAGATCTTATTAGCTCTATCTGATG	RNA labelling group	liver
9_CCTCGCTGCGATCTATTGAAAGTCAGCCCTCGACACAAGGGTTTGT	RNA labelling group	liver
10_TTCAAGTAATCCAGGATAGGCTT	RNA labelling group	liver
10_TGTACATGATGAAAACAGTCTCCCTCTTCTGAATCTCGCTGAGGAAACTGCACGTCACCCTCCTGAAA	RNA labelling group	liver
>ENSMUST00000042732.6|ENSMUSG00000035764.6|OTTMUSG00000025766.1|OTTMUST00000063466.1|Fbxo45-201|Fbxo45|4179|UTR5:1-347|CDS:348-1208|UTR3:1209-4179|	RNA labelling group	liver
1_AGCCCATGATGGTATGAGAGTAGTGGACAGAAGGGATTTCTGAAAAACACTTTTCTGAGGC	RNA labelling group	liver
NA_TACGCCTGTCTGAGCGTCGCT	RNA labelling group	liver
11_AACAGTGATGACCACAACATGCCATCTGAGTTGCTTTGCTGAAATCCAGAGGCTGTTTCTGAGC	RNA labelling group	liver
4_GTCCATGATGAAACCCATTATCAGTGGACATCTATGGATGAGAAATGCGGATATGGGACTGAGA	RNA labelling group	liver
18_TGGAGTGTGACAATGGTGTTTGAAT	RNA labelling group	liver
Mus musculus predicted gene 29483 (Gm29483)	RNA labelling group	liver
Mus musculus (house mouse) mmu-miR-99a-5p	RNA labelling group	liver
8_ATCACATTGCCAGGGATTTCCA	RNA labelling group	liver
19_TTGCAATGATGTCATCTTACTACTGAAA	RNA labelling group	liver
11_TGCAATGATGATGAAACTAGAAAAAAAAGGAAGTGCCGTCCGATGCGACAACTGACGACATCCCTAGTTAGCTGACT	RNA labelling group	liver
1_GTAAACATCCTCGACTGGAAGCT	RNA labelling group	liver
2_TTGCAATGATGTCAATCTTTGACTGAAGTGACCTTGAAGTGCAATTACTGAGCTTTTTAACCCTGAGCA	RNA labelling group	liver
18_ACTGGACTTGGAGTCAGAAGGC	RNA labelling group	liver
18_TGCTGTGATGACTATCTTAGGACACCTTTGGATTAACCGTGAAATCAAACAAGTGCTGAGCAA	RNA labelling group	liver
Mus musculus (house mouse) tRNA-Thr	RNA labelling group	liver
Mus musculus (house mouse) tRNA-Ser	RNA labelling group	liver
1_ATACCATGATGATAACATAGTTCAGCAGACTTAACTCTGATGAACAATCATGTCTTTCGCTCCTATCTGATG	RNA labelling group	liver
11_TCAAATGATGATATCACCTAAAATAGCTGGAATTACCGGCAGATTGGTAGTGGTGAGCCTATGGTTTTCTGAAG	RNA labelling group	liver
19_TGACCTATGAATTGACAGCCA	RNA labelling group	liver
Mus musculus (house mouse) mmu-miR-151-5p	RNA labelling group	liver
Mus musculus (house mouse) mmu-miR-378a-3p	RNA labelling group	liver
19_ACTTAATGATGAACAATGTAAATGACAAGCATATGGCTGAGTTGCAATGATGTCATCTTACTACTGAAA	RNA labelling group	liver
Mus musculus (house mouse) mitochondrially encoded tRNA histidine	RNA labelling group	liver
9_AGTCTATGATGATCCTATCCCGAACCTGAATTCCTGTTGAAAAACCATAATTACGGATCTGGCTTCTGAGA	RNA labelling group	liver
13_ATCACATTGCCAGGGATTACCACT	RNA labelling group	liver
1_CCTGCATGATGACGAACAAATACTGACTACCTGAAGATCTTATTAGCTCTATCTGATG	RNA labelling group	liver
18_TGGAGTGTGGCAATGGTGTTTGT	RNA labelling group	liver
NA_CGACTCTTAGCGGTGGATCACTCGGCTCGTG	RNA labelling group	liver
NA_GGAGTGTGACAATGGTGTTTGAA	RNA labelling group	liver
Mus musculus (house mouse) mmu-miR-30a-3p	RNA labelling group	liver
Mus musculus (house mouse) mmu-miR-320-3p	RNA labelling group	liver
10_CACCATGATGACGGAAATTCTTCACTTTGACCTGATGTCTGTTGAAGAAACTCAGTGTCTGAGA	RNA labelling group	liver
9_TGTTGTGATGATGGGCAAAAATGTTCAACTGCTCTGAATGGGCTGAATGAAAGTAGCCTTTCTGAAC	RNA labelling group	liver
9_CCCTCGCTGCGATCTATTGAAAGTCAGCCCTCGACACAAGGGTTTGT	RNA labelling group	liver
NA_CCTCCCGGGGCTACGCCTGTCTGAGCGTCGCT	RNA labelling group	liver
Mus musculus (house mouse) tRNA-Tyr	RNA labelling group	liver
>ENSMUST00000048486.13|ENSMUSG00000033860.14|OTTMUSG00000051802.1|OTTMUST00000130533.1|Fgg-201|Fgg|1695|UTR5:1-184|CDS:185-1495|UTR3:1496-1695|	RNA labelling group	liver
19_TGTAACAGCAACTCCATGTGGAAA	RNA labelling group	liver
11_CCTAGTGATGACAAGACGACATTGTCAACCAATCCCCCACAAGGGAATGAGGACATGTCCTGCAATTCTGAAT	RNA labelling group	liver
Mus musculus RIKEN cDNA A330023F24 gene (A330023F24Rik)	RNA labelling group	liver
4_GCGGATGATGACACCTGGGTATGCTGCACACTCCCGACTGCGTCGTGGGGAAGCCAACCTTGGAGAGCTGAGC	RNA labelling group	liver
18_TGGAGTGTGACAATGGTGTTTGAG	RNA labelling group	liver
>ENSMUST00000092880.14|ENSMUSG00000019437.18|OTTMUSG00000000096.5|OTTMUST00000000319.2|Tlcd1-201|Tlcd1|2700|UTR5:1-428|CDS:429-1121|UTR3:1122-2700|	RNA labelling group	liver
18_TGCTGTGATGACTATCTTAGGACACCTTTGGATTAACCGTGAAATCAAACAAGTGCTGAGCA	RNA labelling group	liver
NA_TGGAGTGTGGCAATGGTGTTTGA	RNA labelling group	liver
3_GGTCAATGATGTGTTGGCATGTATTATCTGAATTCGCTGATGTGTCATAACACTTTAGCTCTAGAATTACGCTGAGACCT	RNA labelling group	liver
9_AGTCTATGATGATCCTATCCCGAACCTGAATTCCTGTTGAAAAACCATACTTACGGATCTGGCTTCTGAGA	RNA labelling group	liver
18_TGGGGTGTGACAATGGTGTTTGT	RNA labelling group	liver
1_GCTATGATGAAGGCTATGTTGGTAGGGACAACTGAGCTTGTTGATGAATACCAACGATTCTGATG	RNA labelling group	liver
>ENSMUST00000212152.2|ENSMUSG00000045348.17|OTTMUSG00000026838.5|OTTMUST00000151150.1|Nyap1-204|Nyap1|2499|CDS:1-2499|	RNA labelling group	liver
1_AATACATGATGATCTCACACAACTTGAACTCTCTCACTGATTACTTGATGATAGTAAAAGATCTGATG	RNA labelling group	liver
1_GACCGGGGTTCGATTCCCCGACGGGGAGCCA	RNA labelling group	liver
Mus musculus (house mouse) mitochondrially encoded tRNA serine 2	RNA labelling group	liver
13_AGAGGTAGTAGGTTGCATAGTTA	RNA labelling group	liver
2_GGAAAGGATGAACGAACTTGGCCTGACCTTCAGAAATGGAGGCAATACAACTGATTTAATGAGCCTGATC	RNA labelling group	liver
Mus musculus (house mouse) mmu-miR-423-3p	RNA labelling group	liver
10_GAGTTATGATGTGTAAATCCTATTCCATTGCTGAAATGCAGTGTGGAACATAATGAACTGAAC	RNA labelling group	liver
9_GCACCTGATGAGAATTCTGCTGCTGAGGTTGTGTGATTGCTCAGACTCAAAGTAAACGCCCTGATG	RNA labelling group	liver
1_ATGCTATGATGAAGGCTATGTTGGTAGGGACAACTGAGCTTGTTGATGAATACCAACGATTCTGATG	RNA labelling group	liver
15_ACAAATGATGAACCTTTTGACGGGCGGACAGAAACTCTGTGCTGAATGTCAAGTTCTGATT	RNA labelling group	liver
4_TGTAAACATCCTTGACTGGAAGC	RNA labelling group	liver
10_TTGCATGATGACTTGAATTGTCGGATACCCCTTCACCCCGTTCATGGGTGAGAAACAGCTAGTCTGACA	RNA labelling group	liver
19_TTAATGATGAACAATGTAAATGACAAGCATATGGCTGAGTTGCAATGATGTCATCTTACTACTGAAA	RNA labelling group	liver
14_AAAAGCTGGGTTGAGAGGGCGAAT	RNA labelling group	liver
Mus musculus tRNA-Ser (AGA) (tRNA-Ser-AGA-1-1)	RNA labelling group	liver
19_ACCCTGATGAACTGAATACCGCCCCAGTCTGATAGCTGTGGAGAAAGGTATTTTCTGAGT	RNA labelling group	liver
Mus musculus (house mouse) mmu-miR-221-3p	RNA labelling group	liver
11_GCTGTGATGAGATGACTAAGTAGGAAGTGCCGTCAGAGTCGATAACTGACGATAACTGCTCCTGGCTGACT	RNA labelling group	liver
8_GGAATGATGACATTCTCCGGAATCGCTGTACTGACTTGATGAAAGTACTTTTGAACCCTTTTCCATCTGATG	RNA labelling group	liver
2_TTGCAATGATGACTTATATATCTGTCAATCCCCTGAGAGATCACTGACGACTCCATGTGTCTGAGCAA	RNA labelling group	liver
>ENSMUST00000164099.3|ENSMUSG00000031993.8|OTTMUSG00000062819.1|OTTMUST00000152971.1|Snx19-201|Snx19|5762|UTR5:1-460|CDS:461-3454|UTR3:3455-5762|	RNA labelling group	liver
Mus musculus tRNA Gln CUG	RNA labelling group	liver
Mus musculus (house mouse) mmu-miR-25-3p	RNA labelling group	liver
Mus musculus (mouse) predicted gene 12505	RNA labelling group	liver
>ENSMUST00000041029.6|ENSMUSG00000036867.8|OTTMUSG00000021505.5|OTTMUST00000050977.2|Smad6-201|Smad6|2971|UTR5:1-1035|CDS:1036-2523|UTR3:2524-2971|	RNA labelling group	liver
1_TACATGATGATCTCACACAACTTGAACTCTCTCACTGATTACTTGATGATAGTAAAAGATCTGATG	RNA labelling group	liver
11_TCCTAGTGATGACAAGACGACATTGTCAACCAATCCCCCACAAGGGAATGAGGACATGTCCTGCAATTCTGAAT	RNA labelling group	liver
19_CTACGGGGATGATATGAAAACTGAACTCTCTCTTTCTGATGGTTTAGTGGAGAAAACAAAAATTCTCTGAGTAG	RNA labelling group	liver
18_AGTGTGACAATGGTGTTTGT	RNA labelling group	liver
3_ATGAGTGATGACAAGATGTTTCGGTCCCAAATGAAGCCTACTGATTACCGTAACATTTATTGCTGACA	RNA labelling group	liver
4_TCTCGGTGATGAGAACTTTGTCCAGTTCTGCTGCTGATCTCTTAAGTGAGGATGAAGTTATCTGAGG	RNA labelling group	liver
4_TTCTTGTGATGAAAATACTGTCCAGTTCTGCTACTGAAGGAATGAGATGAACACTTTAGTGCTGAAG	RNA labelling group	liver
4_GGTCCATGATGAAACCCATTATCAGTGGACATCTATGGATGAGAAATGCGGATATGGGACTGAGACCA	RNA labelling group	liver
11_GAGCAATGATGACCCCAACATGCCATCTGAGTGGCTTTGCTGAAATCCAGAGGCTGTTTCTGAGCTG	RNA labelling group	liver
18_TGCAGTGATGACTATCTTAGGACACCTTTGGATTTACCGTGAAAAGAAGTAACCTCTGAGCAG	RNA labelling group	liver
9_ATGTTGTGATGATGGGCAAAAATGTTCAACTGCTCTGAATGGGCTGAATGAAAGTAGCCTTTCTGAAC	RNA labelling group	liver
NA_CATGACCAATGAACACTCTGACCA	RNA labelling group	liver
11_ATCAAATGATGATATCACCTAAAATAGCTGGAATTACCGGCAGATTGGTAGTGGTGAGCCTATGGTTTTCTGAAG	RNA labelling group	liver
13_TACATGTGATGAAGCAAATCAGTATGAATAAAATGATACTGTAAACGCTTTCTGATG	RNA labelling group	liver
Mus musculus tRNA Gln JUG	RNA labelling group	liver
10_CCTGTCTGAGCGTCGCTT	RNA labelling group	liver
NA_ATCCCATCCTCGTCGCCA	RNA labelling group	liver
1_AGCCCATGATGGTATGAGAGTAGTGGACAGAAGGGATTTCTGAAAAACACTTTTCTGAGGCT	RNA labelling group	liver
4_GGTCGATGATGAGAGCTTTGTTCTGAG	RNA labelling group	liver
2_TGCCAGTGATGCTTAGGAATTTCTTCACCTGAATCAACTATGTGGTCACACTGTTGTCTGAGGCAA	RNA labelling group	liver
1_CCACAATGATGACATCATATTTGCTACTCTTGACAGCTGGGGTGACGATAGCTTTAAACCACCATGATTATAACTGAGG	RNA labelling group	liver
9_TCCCTGAGACCCTAACTTGTGAA	RNA labelling group	liver
2_TGCAGTGATGTGTGAATTTCTTCACCTGAAAATATTGTGAAGAGTAAATCGAGCTTTTTAACCCTGAGT	RNA labelling group	liver
1_CGGGGTTCGATTCCCCGACGGGGAGCCA	RNA labelling group	liver
11_CAACAGTGATGACCACAACATGCCATCTGAGTTGCTTTGCTGAAATCCAGAGGCTGTTTCTGAGC	RNA labelling group	liver
2_GTGCAGTGATGTGTGAATTTCTTCACCTGAAAATATTGTGAAGAGTAAATCGAGCTTTTTAACCCTGAGT	RNA labelling group	liver
4_TCTTGTGATGAAAATACTGTCCAGTTCTGCTACTGAAGGAATGAGATGAACACTTTAGTGCTGAAG	RNA labelling group	liver
Mus musculus (house mouse) mmu-let-7j	RNA labelling group	liver
19_TTCTATGATGAATCAAACTAGCTCACTATGACTGCTAATGAAAACACAGGAACACCTGAGA	RNA labelling group	liver
11_TACCCTGTAGATCCGAATTTGTGT	RNA labelling group	liver
14_GAGGTATGAGGAAAATATCGGACAGTCTGATTACCACTGAAGACTGATAAGATCCAACTCTGACC	RNA labelling group	liver
2_TGCAGATGATGTGACAGAATATTTGCTATCAGATGAGTGGTGATGACACTAGAACCACCAAGATCGCTGATGCA	RNA labelling group	liver
2_TGGAAAGGATGAACGAACTTGGCCTGACCTTCAGAAATGGAGGCAATACAACTGATTTAATGAGCCTGATCCA	RNA labelling group	liver
15_CACAAATGATGAACCTTTTGACGGGCGGACAGAAACTCTGTGCTGAATGTCAAGTTCTGATT	RNA labelling group	liver
2_TGAACTGATGATATCATTTCTTTCCCCGTCAGATCGACCCTGTTGATCTCAAATACTAATTGCCAGTTTTGTCTGATG	RNA labelling group	liver
>ENSMUST00000170285.2|ENSMUSG00000040701.17|OTTMUSG00000027952.2|-|Ap1g2-211|Ap1g2|2596|UTR5:1-15|CDS:16-2391|UTR3:2392-2596|	RNA labelling group	liver
11_TGCTGTGATGAGATGACTAAGTAGGAAGTGCCGTCAGAGTCGATAACTGACGATAACAGCTCCTGGCTGACT	RNA labelling group	liver
9_AGTAAATGATGAGATTCCATTGGTCCGTGTTTCTGAACTACATGATTTTCCTTGGCTATTCTGATA	RNA labelling group	liver
NA_ACTGGGCGTGGAGCATCTGGT	RNA labelling group	liver
1_CACAATGATGACTTAAGTTTTTGCCGTTTACCCAGCTGAGTGTTTCTTTGAAGAGAGAATCTTAAAAGACTGAGA	RNA labelling group	liver
7_GTCCATGATGAGCAACACTCACCATCTTTCGTTTGAGTCTCACGACTGTGAGATCAACCCATGCACCGCTCTGAGA	RNA labelling group	liver
10_TTTGCATGATGACTTGAATTGTCGGATACCCCTTCACCCCGTTCATGGGTGAGAAACAGCTAGTCTGACA	RNA labelling group	liver
NA_GACTCTTAGCGGTGGATCACTCGGCTCGTGCGTCGATGA	RNA labelling group	liver
2_ATTCATGATGAAATAGATCCTTGACTGAAGCTGATGATGCGTCTGTGTAATTAAGCAGGATTACTCTGAGA	RNA labelling group	liver
9_GGTTATGATGAAATTCCACTTCATGGTCCGTGTTTCTGAAATAACATGATATTGTGGAAGTTCTGAGT	RNA labelling group	liver
Mus musculus (house mouse) mmu-miR-30e-3p	RNA labelling group	liver
16_GTGAAATGATGGCAAATCATCTTTCGGGACTGACCTGAAATGAAGAGAATACTCTTGCTGATCA	RNA labelling group	liver
>ENSMUST00000194175.2|ENSMUSG00000033860.14|OTTMUSG00000051802.1|OTTMUST00000130534.1|Fgg-202|Fgg|1741|UTR5:1-47|CDS:48-1379|UTR3:1380-1741|	RNA labelling group	liver
4_GCGTCGTGGGGAAGCCAACCTTGGAGAGCTGAGC	RNA labelling group	liver
MU069435.1_TTGCTGCGATCTATTGAAAGTCAGCCCTCGACACAAGGGTTTGT	RNA labelling group	liver
NA_CGACTCTTAGCGGTGGATCACTCGGCTCGTGCGTCGATGA	RNA labelling group	liver
1_AGCCCATGATGGTATGAGAGTAGTGGACAGAAGGGATTTCTGAAAAACACTTTTCTGAGGCTT	RNA labelling group	liver
19_CTGACCTATGAATTGACAGCCATTT	RNA labelling group	liver
1_GCACAATGATGACTTAAGTTTTTGCCGTTTACCCAGCTGAGTGTTTCTTTGAAGAGAGAATCTTAAAAGACTGAGA	RNA labelling group	liver
>ENSMUST00000105812.10|ENSMUSG00000028753.13|OTTMUSG00000010001.4|OTTMUST00000091625.1|Vwa5b1-202|Vwa5b1|2400|UTR5:1-151|CDS:152-490|UTR3:491-2400|	RNA labelling group	liver
Mus musculus (house mouse) mmu-miR-365-3p	RNA labelling group	liver
10_TTCAAGTAATCCAGGATAGGCTTTT	RNA labelling group	liver
2_TGCAGATGATGTGACAGAATATTTGCTATCAGATGAGTGGTGATGACACTAGAACCACCAAGATCGCTGATGCAA	RNA labelling group	liver
2_TGCAGATGATGTGACAGAATATTTGCTATCAGATGAGTGGTGATGACACTAGAACCACCAAGATCGCTGATGCAC	RNA labelling group	liver
3_GGTCAATGATGTGTTGGCATGTATTATCTGAATTCGCTGATGTGTCATAACACTTTAGCTCTAGAATTACGCTGAGA	RNA labelling group	liver
Mus musculus BRCA1 interacting protein C-terminal helicase 1, opposite strand, transcript variant 2 (Brip1os)	RNA labelling group	liver
NA_CAATCCCCGGCACCTCCACCA	RNA labelling group	liver
>ENSMUST00000230319.2|ENSMUSG00000022306.10|OTTMUSG00000070566.1|OTTMUST00000170559.1|Zfpm2-203|Zfpm2|5791|UTR5:1-1721|CDS:1722-4781|UTR3:4782-5791|	RNA labelling group	liver
11_AATGATGATGAAACTAGAAAAAAAAGGAAGTGCCGTCCGATGCGACAACTGACGACATCCCTAGTTAGCTGACT	RNA labelling group	liver
3_GGTCAATGATGTGTTGGCATGTATTATCTGAATTCGCTGATGTGTCATAACACTTTAGCTCTAGAATTACGCTGAGAC	RNA labelling group	liver
NA_CGACTCTTAGCGGTGGATCACTCGGCTCGTGCGTCGATGAAGA	RNA labelling group	liver
1_GTTAGTGATGATCAATAAAGTTAAACAGATGGGAATCTCTCTGAATAAGATTGAAGATTGATTGTTAAGCTGAAA	RNA labelling group	liver
NA_GACTCTTAGCGGTGGATCACTCGGCTCGTGCGTCGATGAAGA	RNA labelling group	liver
10_ATTCTGTGATGACTTTACCAAATGACTTTCGTTCTTCTGAGTTTGCTGAAGCCACACTCAGGTGCTGAGAG	RNA labelling group	liver
NA_GACTCTTAGCGGTGGATCACTCG	RNA labelling group	liver
1_GCCCATGATGGTATGAGAGTAGTGGACAGAAGGGATTTCTGAAAAACACTTTTCTGAGGC	RNA labelling group	liver
19_ACAGTACTGTGATAGCTGAAGT	RNA labelling group	liver
19_CTGACCTATGAATTGACAGCCAAT	RNA labelling group	liver
18_TGGAGTGTGACAATGGTGTTTGGT	RNA labelling group	liver
2_GCCAGTGATGCTTAGGAATTTCTTCACCTGAATCAACTATGTGGTCACACTGTTGTCTGAGGCAA	RNA labelling group	liver
1_TGCATGATGACGAACAAATACTGACTACCTGAAGATCTTATTAGCTCTATCTGATG	RNA labelling group	liver
8_GGGAAATGATGATGCCTGTGACTGCTGACAAGACTCTGATGTCTGTTGTATTCGTACTGGCTGATCCTG	RNA labelling group	liver
13_TGAGGTAGTAGGTTGTATAGTTTTT	RNA labelling group	liver
2_ATCCCAGCGGTGCCTCCA	RNA labelling group	liver
NA_AATTTCGGTTGGGAAAAAAAAAAAAAAA	RNA labelling group	liver
10_TCACGCGGGAGACCGGGGTTCAATTCCCCGACGGGGAGCCA	RNA labelling group	liver
11_TGCGTTCGCGCTCTCCCCTG	RNA labelling group	liver
11_TGCTGTGATGAGATGACTAAGTAGGAAGTGCCGTCAGAGTCGATAACTGACGATAACTGCTCCAGGCTGACT	RNA labelling group	liver
4_CGCGGATGATGACACCTGGGTATGCTGCACACTCCCGACTGCGTCGTGGGGAAGCCAACCTTGGAGAGCTGAGC	RNA labelling group	liver
2_TGGAAAGGATGAACGAACTTGGCCTGACCTTCAGAAATGGAGGCAATACAACTGATTTAATGAGCCTGATCC	RNA labelling group	liver
1_TCAAGTAATTCAGGATAGGTTT	RNA labelling group	liver
4_GTAAACATCCTTGACTGGAAGCT	RNA labelling group	liver
NA_CGGCCCCGGGTTCCTCCCGGGGCTACGCCTGTCTGAGCGTCGCT	RNA labelling group	liver
NA_TGGAGTGTGACAATGGTTTG	RNA labelling group	liver
11_GAGCAATGATGACCCCAACATGCCATCTGAGTGGCTTTGCTGAAATCCAGAGGCTGTTTCTGAGCTGT	RNA labelling group	liver
12_ATAATTTGTGGTAGTGGGGGACTGCGTTCGCGCTCTCCCCTG	RNA labelling group	liver
18_TGGAGTGTGACAATGGTGTTTGTN	RNA labelling group	liver
5_ATAGTCGGCATTGGCAATTTTTGACAGTCTCTACGGAGACTG	RNA labelling group	liver
18_CTGGACTTGGAGTCAGAAGGC	RNA labelling group	liver
18_TGCCAATGATGACATGACCACTGCGCAATCTGAGTTCTGGGAACCAGGTGATGGAGTGTGCTGAGAACACTGAGGCC	RNA labelling group	liver
2_GTAAATGATGAACTCACTTTTTTCCCCGTCATATCGACAGTGCTGATGTTTTAAAACATTTGCCAGTTTGTCCTGATA	RNA labelling group	liver
NA_GAAATTTCGGTTGGGAAAAAAAAA	RNA labelling group	liver
10_CGCGGCCCGGGTTCGATTCCCGGTCAGGGAACCA	RNA labelling group	liver
15_TCCTGCCGCGGTCGCCA	RNA labelling group	liver
18_CTGCGATGATGTCATATCTTAGGACACCTTTGGATTAATCATGAAAATAACTATCCTCTGAGCAG	RNA labelling group	liver
18_TGGAGTGTGACAATGATGTTTGT	RNA labelling group	liver
18_TGGAGTGTGACAATGGTGTTTGTTA	RNA labelling group	liver
15_GAAAATGATGAATTCTGGGGCGCTGATTCATGTGACTTGAAAAAACGCCATCCATTTCCTGACT	RNA labelling group	liver
18_GCTGTGATGACTATCTTAGGACACCTTTGGATTAACCGTGAAATCAAACAAGTGCTGAGCAA	RNA labelling group	liver
18_TGGAGTGTGACAATGGTGTTTGAGT	RNA labelling group	liver
19_ATATATGATGACTTTCATAGAATCTCGTTCGGCTGATGATTGCTGTTGAGACTTGGAAATCTGATT	RNA labelling group	liver
19_TGACCTATGAATTGACAGCCAGTT	RNA labelling group	liver
>ENSMUST00000029433.9|ENSMUSG00000027843.14|OTTMUSG00000022455.4|OTTMUST00000053696.2|Ptpn22-201|Ptpn22|2743|UTR5:1-127|CDS:128-2536|UTR3:2537-2743|	RNA labelling group	liver
3_TAATTTGTGGTAGTGGGGGACTGCGTTCGCGCTCTCCCCTG	RNA labelling group	liver
5_AGTCGGCATTGGCAATTTTTGACAGTCTCTACGGAGACTG	RNA labelling group	liver
7_AATTTCGGTTGGGAAAAAAAAAAAAAAAAAA	RNA labelling group	liver
9_GAGCAGCTCCCTCGCTGCGATCTATTGAAAGTCAGCCCTCGACACAAGGGTTTGT	RNA labelling group	liver
X_AGCTACATCTGGCTACTGGGTCTC	RNA labelling group	liver
19_TGTAACAGCAACTCCATGTGGAATT	RNA labelling group	liver
MT_TTGTAAACCTGAAATGAAGATCTTCTCTTCTCAAGACACCA	RNA labelling group	liver
NA_TTCAAGTAATTCAGGATAGGTAT	RNA labelling group	liver
>ENSMUST00000150180.4|ENSMUSG00000033174.18|OTTMUSG00000023902.2|OTTMUST00000058396.2|Mgll-205|Mgll|1312|UTR5:1-603|CDS:604-954|UTR3:955-1312|	RNA labelling group	liver
4_TGTAAACATCCTTGACTGGAAGCTT	RNA labelling group	liver
11_GCAATGATGATGAAACTAGAAAAAAAAGGAAGTGCCGTCCGATGCGACAACTGACGACATCCCTAGTTAGCTGACT	RNA labelling group	liver
16_GTGAAATGATGGCAAATCATCTTTCGGGACTGACCTGAAATGAAGAGAATACTCTTGCTGATCACT	RNA labelling group	liver
4_AGCTCGCTCTGAAGGCCTGTTTCCTAGGCTACATACGAGGGACATGTTCCTT	RNA labelling group	liver
NA_TTCAAGTAATTCAGGATAGGTAA	RNA labelling group	liver
11_TGCTGTGATGAGATGACTAAGTAGGAAGTGCCGTCAGAGTCGATAACAGACGATAACTGCTCCTGGCTGACT	RNA labelling group	liver
14_TAAAGTGCTTATAGTGCAGGTAG	RNA labelling group	liver
18_TGAAGTGTGACAATGGTGTTTGT	RNA labelling group	liver
NA_TTTCGTCACCCAGATAAATCACG	RNA labelling group	liver
10_CCGGGGTTCAATTCCCCGACGGGGAGCCA	RNA labelling group	liver
11_CAAATGATGATATCACCTAAAATAGCTGGAATTACCGGCAGATTGGTAGTGGTGAGCCTATGGTTTTCTGAAG	RNA labelling group	liver
14_AAAAGCTGGGTTGAGAGGGCGATT	RNA labelling group	liver
3_GTCAATGATGTGTTGGCATGTATTATCTGAATTCGCTGATGTGTCATAACACTTTAGCTCTAGAATTACGCTGAGACCT	RNA labelling group	liver
9_TTTCACCCAGGCGGCCCGGGTTCGACTCCCGGTGTGGGAACCA	RNA labelling group	liver
Mus musculus RIKEN cDNA 3110039M20 gene (3110039M20Rik)	RNA labelling group	liver
1_TGTAATGATGTTGATCAAATGTCTGAGCTGAAAATAACTTGTAGACAATTTTTAACACTGAAG	RNA labelling group	liver
14_AAAAGCTGGGTTGAGAGGGCGAAAT	RNA labelling group	liver
1_CACAAGTGATGAGTGACAAAGGGACTTAATACTGAACCATGGGGTTGAAATGAAATATGCTGATGTG	RNA labelling group	liver
14_AAGCAGTGATGACAGATTGGATCTGACTTAACTGCTGTGCTGAGTTTGTTCAATCCAACCCTGAGCTT	RNA labelling group	liver
3_GTCAATGATGTGTTGGCATGTATTATCTGAATTCGCTGATGTGTCATAACACTTTAGCTCTAGAATTACGCTGAGACC	RNA labelling group	liver
4_CGGATGATGACACCTGGGTATGCTGCACACTCCCGACTGCGTCGTGGGGAAGCCAACCTTGGAGAGCTGAGC	RNA labelling group	liver
NA_TGGAGTGTGACAATGGGTTTG	RNA labelling group	liver
1_CTATGATGAAGGCTATGTTGGTAGGGACAACTGAGCTTGTTGATGAATACCAACGATTCTGATG	RNA labelling group	liver
1_TGTAAACATCCTCGACTGGAAGCN	RNA labelling group	liver
11_CGGCGATGATGACACTCCATACATAGCACGCGTTAGACTGCTGAT	RNA labelling group	liver
2_TTGCAATGATGTCAATCTTTGACTGAAGTGACCTTGAAGTGCAATTACTGAGCTTTTTAACCCTGAGCAA	RNA labelling group	liver
1_TGTCAATGATGCATCTTATTGGAACTGAATTTAAGTGATCTAACCCATTCGTCACTACCACTGAGACA	RNA labelling group	liver
10_ACCATGATGACGGAAATTCTTCACTTTGACCTGATGTCTGTTGAAGAAACTCAGTGTCTGAGA	RNA labelling group	liver
18_TGCAGTGATGACTATCTTAGGACACCTTTGGATTTACCGTGAAAAGAAGTAACCTCTGAGCAGC	RNA labelling group	liver
18_TTGCTGTGATGACTATCTTAGGANACCTTTGGATTAACCGTGAAATCAAACAAGTGCTGAGCAA	RNA labelling group	liver
4_TTCTTGTGATGAAAATACTGTCCAGTTCTGCTACTGAAGGAATGAGATGAACACTTTAGTGCTGAAGAAA	RNA labelling group	liver
11_GGCGATGATGACACTCCATACATAGCACGCGTTAGACTGCTGATCCGGGTGATGCGAATCGTAATCTGAGCCGA	RNA labelling group	liver
16_TCAGGCTCAGTCCCCTCCCGATTT	RNA labelling group	liver
8_GAATGATGACATTCTCCGGAATCGCTGTACTGACTTGATGAAAGTACTTTTGAACCCTTTTCCATCTGATG	RNA labelling group	liver
1_TGTCAATGATGTATACCTTTTGGAACTGAATCTAAGTGATTTAACAAAAATTCGTCACTACCACTGAGACA	RNA labelling group	liver
18_TGGAGTGTAACAATGGTGTTTGT	RNA labelling group	liver
18_TGGAGTGTGACAATGGTATTTGT	RNA labelling group	liver
19_CACCCTGATGAACTGAATACCGCCCCAGTCTGATAGCTGTGGAGAAAGGTATTTTCTGAG	RNA labelling group	liver
2_GGAAAGGATGAACGAACTTGGCCTGACCTTCAGAAATGGAGGCAATACAACTGATTTAATGAGCCTGATCCA	RNA labelling group	liver
5_CTTAATGATGATTGTCTGTTTGATTGCTTGATGCAATGTGAAAACCACATTTCACCGGCTCTGAGA	RNA labelling group	liver
5_TGCCAATGATGACACCACACTAACTGAGCAGTTAGTAGTTGGTCCTTTGATTGCATGTGATGTAATCATTGTTTCAAGACGGGACTGAAG	RNA labelling group	liver
16_GTGAAATGATGGCAAATCATCTTTCGGGACTGACCTGAAATGAAGAGAATACTCTTGCTGAT	RNA labelling group	liver
9_TGCACCTGATGAGAATTCTGCTGCTGAGGTTGTGTGATTGCTCAGACTCAAAGTAAACGCCCTGATG	RNA labelling group	liver
Mus musculus (house mouse) mmu-miR-361-5p	RNA labelling group	liver
NA_ATGTTATCACGGGAGACACACG	RNA labelling group	liver
1_TGTCAATGATGCATCTTATTGGAACTGAATTTAAGTGATCTAACCCATTCGTCACTACCACTGAGAC	RNA labelling group	liver
12_AACTGTGATGAAAGATTTGGTCTATACAGTAATATATTTATTACTACATGAGGACAACAGTCCCTCTAAACTGATG	RNA labelling group	liver
3_CATGTGATGAGAAACTGTTTCGGTCCCAGTTGATGGCCACTGATAACATTACATTTTTCTGATG	RNA labelling group	liver
7_AGTCCATGATGAGCAACACTCACCATCTTTCGTTTGAGTCTCACGACTGTGAGATCAACCCATGCACCGCTCTGAGAC	RNA labelling group	liver
NA_TTCGACTCCCGGTGTGGGAACCA	RNA labelling group	liver
18_TTGCTGTGATGACTATCTTAGGACACCTTTGGATTAACCGTGAAATCAAACAAGTGCTGAGCAAA	RNA labelling group	liver
1_CACAATGATGACATCATATTTGCTACTCTTGACAGCTGGGGTGACGATAGCTTTAAACCACCATGATTATAACTGAGG	RNA labelling group	liver
17_GATCGATGTGGTGCTCCGGAGTTCTCTTCGGGCCAGGGCCTAAGCCGCGCCAGGC	RNA labelling group	liver
7_AGTCCATGATGAGCAACACTCACCATCTTTCGTTTGAGTCTCACGACTGTGAGATCAACCCATGCACCGCTCTGAGACT	RNA labelling group	liver
19_CACCCTGATGAACTGAATACCGCNCCAGTCTGATAGCTGTGGAGAAAGGTATTTTCTGAGT	RNA labelling group	liver
8_TACCACAGGGTAGAACCACGGA	RNA labelling group	liver
1_ATACATGATGATCTCACACAACTNGAACTCTCTCACTGATTACTTGATGATAGTAAAAGATCTGATG	RNA labelling group	liver
3_CCTGTTCGTGACGCCA	RNA labelling group	liver
8_CTGGAGGATGAAGTAAGGAGTGATCCATCGGCTAAGTGTTTTCCCACTGTGCTGACACTCACATTGCTGACAG	RNA labelling group	liver
