## Supplemental table S7 for "SLAMseq reveals transfer of RNA from liver to kidney in the mouse"

gene_name	group	tissue
1700011H14Rik	RNA labelling group	kidney
2010107E04Rik	RNA labelling group	kidney
Acaa2	RNA labelling group	kidney
Acadsb	RNA labelling group	kidney
Akr7a5	RNA labelling group	kidney
Aldh6a1	RNA labelling group	kidney
Aldh9a1	RNA labelling group	kidney
Aldob	RNA labelling group	kidney
Atp11a	RNA labelling group	kidney
Atp1a1	RNA labelling group	kidney
Atp5b	RNA labelling group	kidney
Atp5f1	RNA labelling group	kidney
Aup1	RNA labelling group	kidney
Capza1	RNA labelling group	kidney
Cat	RNA labelling group	kidney
Ccni	RNA labelling group	kidney
Cd36	RNA labelling group	kidney
Ces2c	RNA labelling group	kidney
Chchd10	RNA labelling group	kidney
Chchd2	RNA labelling group	kidney
Col27a1	RNA labelling group	kidney
Cox6a1	RNA labelling group	kidney
Cox7b	RNA labelling group	kidney
Cyb5a	RNA labelling group	kidney
Cyp2j5	RNA labelling group	kidney
Derl1	RNA labelling group	kidney
Eef1a1	RNA labelling group	kidney
Eef2	RNA labelling group	kidney
Eif1	RNA labelling group	kidney
Eif5a	RNA labelling group	kidney
Enpp2	RNA labelling group	kidney
Fmc1	RNA labelling group	kidney
Fpgt	RNA labelling group	kidney
Fxyd2	RNA labelling group	kidney
Gpx1	RNA labelling group	kidney
Guca2b	RNA labelling group	kidney
H2-K1	RNA labelling group	kidney
Hspa9	RNA labelling group	kidney
Hspd1	RNA labelling group	kidney
Ift52	RNA labelling group	kidney
Igfbp7	RNA labelling group	kidney
Inmt	RNA labelling group	kidney
Kcnj15	RNA labelling group	kidney
Lap3	RNA labelling group	kidney
Mettl7a1	RNA labelling group	kidney
Mpc1	RNA labelling group	kidney
Mrps24	RNA labelling group	kidney
Mut	RNA labelling group	kidney
Ndufb9	RNA labelling group	kidney
Nudt16l1	RNA labelling group	kidney
Osbpl5	RNA labelling group	kidney
Oxct1	RNA labelling group	kidney
Pgam1	RNA labelling group	kidney
Polr3k	RNA labelling group	kidney
Prdx1	RNA labelling group	kidney
Rab3gap2	RNA labelling group	kidney
Rfk	RNA labelling group	kidney
Rpl13	RNA labelling group	kidney
Rpl15	RNA labelling group	kidney
Rpl23	RNA labelling group	kidney
Rps12-ps3	RNA labelling group	kidney
Rps9	RNA labelling group	kidney
Sar1b	RNA labelling group	kidney
Slc25a5	RNA labelling group	kidney
Slc34a1	RNA labelling group	kidney
Slc7a8	RNA labelling group	kidney
Timm8b	RNA labelling group	kidney
Tmbim4	RNA labelling group	kidney
Tmbim6	RNA labelling group	kidney
Tpt1	RNA labelling group	kidney
Ugt1a1	RNA labelling group	kidney
Ugt1a10	RNA labelling group	kidney
Ugt1a2	RNA labelling group	kidney
Ugt1a5	RNA labelling group	kidney
Ugt1a6a	RNA labelling group	kidney
Ugt1a7c	RNA labelling group	kidney
Ugt1a9	RNA labelling group	kidney
Ugt3a2	RNA labelling group	kidney
Umod	RNA labelling group	kidney
Uqcrc1	RNA labelling group	kidney
Ybx1	RNA labelling group	kidney
