## Supplemental table S11 for "SLAMseq reveals transfer of RNA from liver to kidney in the mouse"

tissue	cell	gene
Liver	Liver progenitor cell	Ascl2
Liver	Liver progenitor cell	Krt19
Liver	Liver progenitor cell	Dlk1
Liver	Liver progenitor cell	Epcam
Liver	Ito cell (hepatic stellate cell)	Syp
Liver	Liver stem cell	Eng
Liver	Liver stem cell	Itgb1
Liver	Liver stem cell	Cd44
Liver	Liver stem cell	Epcam
Liver	Liver stem cell	Gata4
Liver	Myofibroblast	Nt5e
Liver	B cell	Cd22
Liver	Dendritic cell	Itgax
Liver	Dendritic cell	Cd80
Liver	Dendritic cell	Cd83
Liver	Endothelial cell	Fcgr2b
Liver	Endothelial cell	Lyve1
Liver	Hepatocyte	Afp
Liver	Hepatocyte	Albumin family
Liver	Ito cell (hepatic stellate cell)	Stx2
Liver	Ito cell (hepatic stellate cell)	Acta2
Liver	Ito cell (hepatic stellate cell)	Des
Liver	Ito cell (hepatic stellate cell)	Igfbp3
Liver	Ito cell (hepatic stellate cell)	Gfap
Liver	Kupffer cell	Cd68
Liver	Kupffer cell	Clec4f
Liver	Kupffer cell	Adgre1
Liver	Monocyte	Ly6c1
Liver	Monocyte	Itgam
Liver	Monocyte	Ly6g
Liver	Hepatoblast	Afp
Liver	Natural killer cell	Itga1
Liver	Natural killer cell	Cxcr6
Liver	Natural killer cell	Klrb1c
Liver	Progenitor cell	Krt19
Liver	Progenitor cell	Sox9
Liver	Progenitor cell	Prom1
Liver	Progenitor cell	Nanog
Liver	Progenitor cell	Kit
Liver	Progenitor cell	Thy1
Liver	Progenitor cell	Twf1
Liver	Stem cell	Kit
Liver	Stem cell	Prom1
Liver	Stem cell	Epcam
Liver	Stem cell	Pou5f1
Liver	Stem cell	Thy1
Liver	Stem cell	Afp
Liver	Stem cell	Nanog
Liver	Stem cell	Isl1
Liver	Stem cell	Sox2
Liver	CD4+ T cell	Cd44
Liver	CD4+ T cell	Ptprc
Liver	CD4+ T cell	Sell
Liver	Cytotoxic T cell	Cd8a
Liver	Regulatory T (Treg) cell	Il2ra
Liver	Regulatory T (Treg) cell	Foxp3
Liver	T cell	[Cd3d
Liver	T cell	Cd3e
Liver	T cell	Cd3g]
Liver	T cell	Cd4
Liver	T cell	Thy1
Liver	T cell	Cd8a
Liver	Myofibroblast	Acta2
Liver	Myofibroblast	Des
Liver	Hepatocyte	Acly
Liver	Hepatocyte	Alb
Liver	Hepatocyte	Apoa1
Liver	Hepatocyte	Asl
Liver	Hepatocyte	Ass1
Liver	Hepatocyte	Cyp2e1
Liver	Hepatocyte	Cyp2f2
Liver	Hepatocyte	G6pc
Liver	Hepatocyte	Glul
Liver	Hepatocyte	Mup3
Liver	Hepatocyte	Pck1
Liver	Kupffer cell	Irf7
Liver	Kupffer cell	Spic
Liver	Endothelial cell	Bmp2
Liver	Endothelial cell	C1qtnf1
Liver	Endothelial cell	Dpp4
Liver	Endothelial cell	F8
Liver	Endothelial cell	Il1a
Liver	Endothelial cell	Mmrn2
Liver	Endothelial cell	Myf6
Liver	Endothelial cell	Oit3
Liver	Endothelial cell	Pcdh12
Liver	Endothelial cell	Ushbp1
