## Supplemental table S12 for "SLAMseq reveals transfer of RNA from liver to kidney in the mouse"

string	TAXONOMY	rna_type	expert_db
miRNA	10090	miRNA	miRBase
pre-miRNA	10090	pre%20miRNA	miRBase
rRNA	10090	rRNA	Ensembl
tRNA	10090	tRNA	ENA
snoRNA	10090	snoRNA	Ensembl
YRNA	10090	Y%20RNA	Ensembl
piRNA	10090	piRNA	PirBase
lncRNA	10090	lncRNA	RefSeq
snRNA	10090	snRNA	Ensembl
vaultRNA	10090	vault%20RNA	Ensembl
